# Molecular patterns of evolutionary changes throughout the whole nervous system of multiple nematode species

**DOI:** 10.1101/2024.11.23.624988

**Authors:** Itai Antoine Toker, Lidia Ripoll-Sánchez, Luke T. Geiger, Karan S. Saini, Isabel Beets, Petra E. Vértes, William R. Schafer, Eyal Ben-David, Oliver Hobert

## Abstract

One avenue to better understand brain evolution is to map molecular patterns of evolutionary changes in neuronal cell types across entire nervous systems of distantly related species. Generating whole-animal single-cell transcriptomes of three nematode species from the *Caenorhabditis* genus, we observed a remarkable stability of neuronal cell type identities over more than 45 million years of evolution. Conserved patterns of combinatorial expression of homeodomain transcription factors are among the best classifiers of homologous neuron classes. Unexpectedly, we discover an extensive divergence in neuronal signaling pathways. While identities of neurotransmitter-producing neurons (glutamate, acetylcholine, GABA and several monoamines) remain stable, ionotropic and metabotropic receptors for all these neurotransmitter systems show substantial divergence, resulting in more than half of all neuron classes changing their capacity to be receptive to specific neurotransmitters. Neuropeptidergic signaling is also remarkably divergent, both at the level of neuropeptide expression and receptor expression, yet the overall dense network topology of the wireless neuropeptidergic connectome remains stable. Novel neuronal signaling pathways are suggested by our discovery of small secreted proteins that show no obvious hallmarks of conventional neuropeptides, but show similar patterns of highly neuron-type-specific and highly evolvable expression profiles. In conclusion, by investigating the evolution of entire nervous systems at the resolution of single neuron classes, we uncover patterns that may reflect basic principles governing evolutionary novelty in neuronal circuits.
