## Supplemental Table 1 for "Molecular patterns of evolutionary changes throughout the whole nervous system of multiple nematode species"

### Sheet: Table S1 cell type summary stat
Table S1. Summary statistics and cell annotations.
In some cases, the granular separation of neuron classes was of higher resolution in one species compared to others.
To reflect that, we generated two sets of refined annotations subseting the broad tissue annotations, "within_species" and "cross_species"
The "within_species" annotations display cell type identities at the highest level of granularity reached in each species.
In the "cross_species" annotations cells, were regrouped cells to reflect the finest commonly-shared level of granularity across species. For example, ASH PHA and PHB cells in N2 C. elegans appear as ASH_PHA_PHB in the cross_species column, because these three cell types could not be confidently separated in C. tropicalis.
Neuron classes missing in the datasets: RMF PVN VC and HSN in all 3 species, probably due to the larval stage of sequenced animals (L2). I3 and ASE neurons missing in C. tropicalis only, probably due to sequencing depth. Evidence for the presence of all these neurons provided by the expression of corresponding neurotransmitter-related genes.
Broad tissue annotations						Within-species annotations						Cross-species annotations
strain	Broad_tissue	N_of_cells	median_UMI	Notes		strain	fine_within_species	N_of_cells	Median_UMI	Notes		strain	fine_cross_species	N_of_cells	median_UMI	Notes
elegans_N2	Coelomocyte	2096	2468			elegans_N2	ADA	80	499			elegans_N2	ADA	80	499
elegans_N2	Excretory	3285	395			elegans_N2	ADE_PDE_CEP	410	446			elegans_N2	ADE_PDE_CEP	410	446
elegans_N2	Glia	8092	449			elegans_N2	ADF	48	897			elegans_N2	ADF	48	897
elegans_N2	Hypodermis_Seam	20683	441	Hypodermis and seam cells together		elegans_N2	ADL	42	1296			elegans_N2	ADL	42	1296
elegans_N2	Intestine	6100	427			elegans_N2	AFD	101	561			elegans_N2	AFD	101	561
elegans_N2	Muscle	8688	9690			elegans_N2	AIA	247	429			elegans_N2	AIA	247	429
elegans_N2	Neuron	19969	538			elegans_N2	AIB	137	493			elegans_N2	AIB	137	493
elegans_N2	Pharynx	13609	445			elegans_N2	AIM	172	575			elegans_N2	AIM	172	575
elegans_N2	Rectal gland	46	467			elegans_N2	AIN	103	679			elegans_N2	AIN	103	679
elegans_N2	Reproductive	2987	10971			elegans_N2	AIY	91	422			elegans_N2	AIY	91	422
elegans_N2	hmc	857	564			elegans_N2	AIZ	162	518			elegans_N2	AIZ	162	518
elegans_N2	unknown_eleg_01	2686	754			elegans_N2	ALA	183	487			elegans_N2	ALA	183	487
elegans_N2	unknown_eleg_02	1867	6482			elegans_N2	ALM_PLM_AVM_PVM	1040	478			elegans_N2	ALM_PLM_AVM_PVM	1040	478
elegans_N2	unknown_eleg_03	1586	4346			elegans_N2	ALN_PLN	301	607			elegans_N2	ALN_PLN	301	607
elegans_N2	unknown_eleg_04	721	9674			elegans_N2	AQR_PQR_URX	296	546			elegans_N2	AQR_PQR_URX	296	546
elegans_N2	unknown_eleg_05	667	6324			elegans_N2	ASEL	14	798			elegans_N2	ASEs	43	708
elegans_N2	unknown_eleg_06	435	1524			elegans_N2	ASER	29	583			elegans_N2	ASG	55	792
elegans_N2	unknown_eleg_07	164	13808			elegans_N2	ASG	55	792			elegans_N2	ASH_PHA_PHB	298	502
elegans_N2	unknown_eleg_08	72	3814			elegans_N2	ASH	88	440			elegans_N2	ASI	202	348
elegans_N2	unknown_eleg_09	258	5481			elegans_N2	ASI	202	348			elegans_N2	ASJ	75	659
briggsae_AF16	Coelomocyte	1016	2326			elegans_N2	ASJ	75	659			elegans_N2	ASK	40	740
briggsae_AF16	Excretory	2998	194			elegans_N2	ASK	40	740			elegans_N2	AS_SAB	897	525
briggsae_AF16	Glia	9967	253			elegans_N2	AS_SAB	897	525			elegans_N2	AUA	37	614
briggsae_AF16	Hypodermis_Seam	24430	257	Hypodermis and seam cells together		elegans_N2	AUA	37	614			elegans_N2	AVA	126	749
briggsae_AF16	Intestine	3485	241			elegans_N2	AVA	126	749			elegans_N2	AVB	166	440
briggsae_AF16	Muscle	10231	618			elegans_N2	AVB	166	440			elegans_N2	AVD	125	468
briggsae_AF16	Neuron	20758	330			elegans_N2	AVD	125	468			elegans_N2	AVE	65	806
briggsae_AF16	Pharynx	12854	269			elegans_N2	AVE	65	806			elegans_N2	AVF	61	626
briggsae_AF16	Reproductive	3838	4562			elegans_N2	AVF	61	626			elegans_N2	AVG	114	462
briggsae_AF16	hmc	685	341			elegans_N2	AVG	114	462			elegans_N2	AVH	133	495
briggsae_AF16	unknown_brigg_01	911	1231			elegans_N2	AVH	133	495			elegans_N2	AVJ	166	573
briggsae_AF16	unknown_brigg_02	423	436			elegans_N2	AVJ	166	573			elegans_N2	AVK	920	465
tropicalis_NIC203	Coelomocyte	1937	1542			elegans_N2	AVK	920	465			elegans_N2	AVL	259	425
tropicalis_NIC203	Excretory	54	1040			elegans_N2	AVL	259	425			elegans_N2	AWA	52	633
tropicalis_NIC203	Glia	7132	295			elegans_N2	AWA	52	633			elegans_N2	AWB	26	872
tropicalis_NIC203	Hypodermis_Seam	15563	320	Hypodermis and seam cells together		elegans_N2	AWB	26	872			elegans_N2	AWCs	34	610
tropicalis_NIC203	Intestine	7230	278			elegans_N2	AWCs	34	610			elegans_N2	BAG	187	443
tropicalis_NIC203	Muscle	11065	5103			elegans_N2	BAG	187	443			elegans_N2	BDU	198	452
tropicalis_NIC203	Neuron	19464	403			elegans_N2	BDU	198	452			elegans_N2	CAN	416	542
tropicalis_NIC203	Pharynx	8316	294			elegans_N2	CAN	416	542			elegans_N2	DVA	200	468
tropicalis_NIC203	Reproductive	3726	2760			elegans_N2	DVA	200	468			elegans_N2	DVB	121	1201
tropicalis_NIC203	hmc	533	332			elegans_N2	DVB	121	1201			elegans_N2	DVC	113	778
tropicalis_NIC203	unknown_trop_01	1731	1220			elegans_N2	DVC	113	778			elegans_N2	FLP_PVD	34	628
tropicalis_NIC203	unknown_trop_02	1256	4894			elegans_N2	FLP_PVD	34	628			elegans_N2	I1	151	544
tropicalis_NIC203	unknown_trop_03	1006	462			elegans_N2	I1	151	544			elegans_N2	I2	168	463
tropicalis_NIC203	unknown_trop_04	855	3141			elegans_N2	I2	168	463			elegans_N2	I3	43	511
tropicalis_NIC203	unknown_trop_09	570	2189			elegans_N2	I3	43	511			elegans_N2	I4	34	676
						elegans_N2	I4	34	676			elegans_N2	I5	145	448
						elegans_N2	I5	145	448			elegans_N2	I6	83	473
						elegans_N2	I6	83	473			elegans_N2	IL1	339	490
						elegans_N2	IL1	339	490			elegans_N2	IL2_DV	443	555
						elegans_N2	IL2_DV	443	555			elegans_N2	IL2_LR	68	662
						elegans_N2	IL2_LR	68	662			elegans_N2	LUA	60	591
						elegans_N2	LUA	60	591			elegans_N2	M1	140	448
						elegans_N2	M1	140	448			elegans_N2	M2	238	655
						elegans_N2	M2	238	655			elegans_N2	M3	78	510
						elegans_N2	M3	78	510			elegans_N2	M4	115	487
						elegans_N2	M4	115	487			elegans_N2	M5	42	788
						elegans_N2	M5	42	788			elegans_N2	MC	126	530
						elegans_N2	MC	126	530			elegans_N2	MI	59	693
						elegans_N2	MI	59	693			elegans_N2	N2_unknown1	2667	754
						elegans_N2	N2_unknown1	2667	754			elegans_N2	N2_unknown2	1527	6900
						elegans_N2	N2_unknown2	1527	6900			elegans_N2	N2_unknown3	1563	4582
						elegans_N2	N2_unknown3	1563	4582			elegans_N2	N2_unknown4	714	9660
						elegans_N2	N2_unknown4	714	9660			elegans_N2	N2_unknown5	668	6324
						elegans_N2	N2_unknown5	668	6324			elegans_N2	N2_unknown6	423	1609
						elegans_N2	N2_unknown6	423	1609			elegans_N2	N2_unknown7	75	3802
						elegans_N2	N2_unknown7	75	3802			elegans_N2	N2_unknown8	258	5481
						elegans_N2	N2_unknown8	258	5481			elegans_N2	N2_unknown_5bneu	142	630	Cells in cluster express neuronal markers, putatively containing undifferentiated neurons
						elegans_N2	N2_unknown_5bneu	142	630	Cells in cluster express neuronal markers, putatively containing undifferentiated neurons		elegans_N2	N2_unknown_5neu	410	2557	Cells in cluster express neuronal markers, putatively containing undifferentiated neurons
						elegans_N2	N2_unknown_5neu	410	2557	Cells in cluster express neuronal markers, putatively containing undifferentiated neurons		elegans_N2	N2_unknown_6neu	140	510	Cells in cluster express neuronal markers, putatively containing undifferentiated neurons
						elegans_N2	N2_unknown_6neu	140	510	Cells in cluster express neuronal markers, putatively containing undifferentiated neurons		elegans_N2	NSM	131	537
						elegans_N2	NSM	131	537			elegans_N2	OLL	179	481
						elegans_N2	OLL	179	481			elegans_N2	OLQ	36	1129
						elegans_N2	OLQ	36	1129			elegans_N2	PDA	80	628
						elegans_N2	PDA	80	628			elegans_N2	PDB	56	675
						elegans_N2	PDB	56	675			elegans_N2	PHC	109	572
						elegans_N2	PHA	125	489			elegans_N2	PVC	99	706
						elegans_N2	PHB	85	603			elegans_N2	PVP	294	530
						elegans_N2	PHC	109	572			elegans_N2	PVQ	208	575
						elegans_N2	PVC	99	706			elegans_N2	PVR	57	545
						elegans_N2	PVP	294	530			elegans_N2	PVT	164	419
						elegans_N2	PVQ	208	575			elegans_N2	PVW	93	677
						elegans_N2	PVR	57	545			elegans_N2	RIA	103	708
						elegans_N2	PVT	164	419			elegans_N2	RIB	57	798
						elegans_N2	PVW	93	677			elegans_N2	RIC	109	580
						elegans_N2	RIA	103	708			elegans_N2	RID	36	1000
						elegans_N2	RIB	57	798			elegans_N2	RIF	169	538
						elegans_N2	RIC	109	580			elegans_N2	RIG	143	441
						elegans_N2	RID	36	1000			elegans_N2	RIH	87	818
						elegans_N2	RIF	169	538			elegans_N2	RIM	68	671
						elegans_N2	RIG	143	441			elegans_N2	RIP	122	518
						elegans_N2	RIH	87	818			elegans_N2	RIR	32	610
						elegans_N2	RIM	68	671			elegans_N2	RIS	33	708
						elegans_N2	RIP	122	518			elegans_N2	RIV	131	540
						elegans_N2	RIR	32	610			elegans_N2	RMD_DV	117	780
						elegans_N2	RIS	33	708			elegans_N2	RMD_LR	88	948
						elegans_N2	RIV	131	540			elegans_N2	RME_DV	108	758
						elegans_N2	RMD_DV	117	780			elegans_N2	RME_LR	93	648
						elegans_N2	RMD_LR	88	948			elegans_N2	RMG	155	510
						elegans_N2	RME_DV	108	758			elegans_N2	RMH	168	744
						elegans_N2	RME_LR	93	648			elegans_N2	SAA	146	644
						elegans_N2	RMG	155	510			elegans_N2	SDQ	45	637
						elegans_N2	RMH	168	744			elegans_N2	SIA	139	653
						elegans_N2	SAA	146	644			elegans_N2	SIB	130	834
						elegans_N2	SDQ	45	637			elegans_N2	SMB	226	538
						elegans_N2	SIA	139	653			elegans_N2	SMD	280	509
						elegans_N2	SIB	130	834			elegans_N2	URA	159	562
						elegans_N2	SMB	226	538			elegans_N2	URB	96	556
						elegans_N2	SMD	280	509			elegans_N2	URY	54	720
						elegans_N2	URA	159	562			elegans_N2	VA_VB_DA_DB	1611	609
						elegans_N2	URB	96	556			elegans_N2	VD_DD	2158	466
						elegans_N2	URY	54	720			elegans_N2	XXX_cell	355	566
						elegans_N2	VA_VB_DA_DB	1611	609			elegans_N2	anal_muscle	467	3784
						elegans_N2	VD_DD	2158	466			elegans_N2	arcade_cells	2910	497
						elegans_N2	XXX_cell	355	566			elegans_N2	body_wall_muscle	7908	10175
						elegans_N2	anal_muscle	467	3784			elegans_N2	coelomocyte	2083	2476
						elegans_N2	arcade_cells	2910	497			elegans_N2	distal_tip_cell	421	4798
						elegans_N2	body_wall_muscle	7908	10175			elegans_N2	excretory_cell	1683	421
						elegans_N2	coelomocyte	2083	2476			elegans_N2	excretory_gland_cell	1592	351
						elegans_N2	distal_tip_cell	421	4798			elegans_N2	germline	2553	12029
						elegans_N2	excretory_cell	1683	421			elegans_N2	glia_AMsh_PHsh	2003	389	Amphid and phasmid sheath glia
						elegans_N2	excretory_gland_cell	1592	351			elegans_N2	glia_AMso_PHso	901	528	Amphid and phasmid socket glia
						elegans_N2	germline	2553	12029			elegans_N2	glia_ILsh_OLsh_CEPsh	1402	455	Sheath glia consistent with glia_1 & glia_2 in CeNGEN and IL_sheath, OL_sheath,CEP_sheath glia in wormglia.org/
						elegans_N2	glia_AMsh	1727	381	Amphid sheath glia		elegans_N2	glia_socket_4_5	3730	474	socket glia consistent with glia_4 and glia_5 in CeNGEN
						elegans_N2	glia_AMso_1	340	558	Amphid socket glia		elegans_N2	hmc	1089	551
						elegans_N2	glia_AMso_2	66	780	Amphid socket glia		elegans_N2	hypodermis	12752	436
						elegans_N2	glia_AMso_3	28	929	Amphid socket glia		elegans_N2	intestine	6160	427
						elegans_N2	glia_PHsh	276	557	Phasmid sheath glia		elegans_N2	marginal_cells	4086	458
						elegans_N2	glia_PHso	467	500	Phasmid socket glia		elegans_N2	pharyngeal_gland_cell	2715	301
						elegans_N2	glia_sheath_GEN_1and2	1402	455	Sheath glia consistent with glia_1 & glia_2 in CeNGEN and IL_sheath, OL_sheath,CEP_sheath glia in wormglia.org/		elegans_N2	pharyngeal_muscle	3848	457
						elegans_N2	glia_socketGEN4_1	1797	482	Socket glia consistent with glia_5 in CeNGEN. Sorry for typo in annotation		elegans_N2	rectal_gland	46	467
						elegans_N2	glia_socketGEN4_2	1711	456	Socket glia consistent with glia_4 in CeNGEN		elegans_N2	seam	7822	447
						elegans_N2	glia_socketGEN5	222	917	Socket glia consistent with glia_4 in CeNGEN		elegans_N2	vulva	478	6730
						elegans_N2	hmc	1089	551			briggsae_AF16	ADA	230	337
						elegans_N2	hypodermis	12752	436			briggsae_AF16	ADE_PDE_CEP	616	294
						elegans_N2	intestine	6160	427			briggsae_AF16	ADF	228	272
						elegans_N2	marginal_cells	4086	458			briggsae_AF16	ADL	36	850
						elegans_N2	pharyngeal_gland_cell	2715	301			briggsae_AF16	AF16_unknown_6	890	1201
						elegans_N2	pharyngeal_muscle	3848	457			briggsae_AF16	AFD	372	264
						elegans_N2	rectal_gland	46	467			briggsae_AF16	AIA	390	290
						elegans_N2	seam	7822	447			briggsae_AF16	AIB	333	308
						elegans_N2	vulva	478	6730			briggsae_AF16	AIM	489	291
						briggsae_AF16	ADA	230	337			briggsae_AF16	AIN	329	258
						briggsae_AF16	ADE_PDE_CEP	616	294			briggsae_AF16	AIY	249	354
						briggsae_AF16	ADF	228	272			briggsae_AF16	AIZ	221	294
						briggsae_AF16	ADL	36	850			briggsae_AF16	ALA	125	391
						briggsae_AF16	AF16_unknown_6	890	1201			briggsae_AF16	ALM_PLM_AVM_PVM	372	272
						briggsae_AF16	AFD	372	264			briggsae_AF16	ALN_PLN	172	398
						briggsae_AF16	AIA	390	290			briggsae_AF16	AQR_PQR_URX	459	285
						briggsae_AF16	AIB	333	308			briggsae_AF16	ASEs	33	328
						briggsae_AF16	AIM	489	291			briggsae_AF16	ASG	156	246
						briggsae_AF16	AIN	329	258			briggsae_AF16	ASH_PHA_PHB	308	297
						briggsae_AF16	AIY	249	354			briggsae_AF16	ASI	38	553
						briggsae_AF16	AIZ	221	294			briggsae_AF16	ASJ	42	527
						briggsae_AF16	ALA	125	391			briggsae_AF16	ASK	370	275
						briggsae_AF16	ALM_PLM_AVM_PVM	372	272			briggsae_AF16	AS_SAB	356	418
						briggsae_AF16	ALN_PLN	172	398			briggsae_AF16	AUA	29	435
						briggsae_AF16	AQR_PQR_URX	459	285			briggsae_AF16	AVA	353	282
						briggsae_AF16	ASEs	33	328			briggsae_AF16	AVB	124	281
						briggsae_AF16	ASG	156	246			briggsae_AF16	AVD	258	256
						briggsae_AF16	ASH	129	259			briggsae_AF16	AVE	95	433
						briggsae_AF16	ASI	38	553			briggsae_AF16	AVF	319	416
						briggsae_AF16	ASJ	42	527			briggsae_AF16	AVG	93	355
						briggsae_AF16	ASK	370	275			briggsae_AF16	AVH	218	290
						briggsae_AF16	AS_SAB	356	418			briggsae_AF16	AVJ	127	350
						briggsae_AF16	AUA	29	435			briggsae_AF16	AVK	897	235
						briggsae_AF16	AVA	353	282			briggsae_AF16	AVL	288	522
						briggsae_AF16	AVB	124	281			briggsae_AF16	AWA	7	1098
						briggsae_AF16	AVD	258	256			briggsae_AF16	AWB	80	304
						briggsae_AF16	AVE	95	433			briggsae_AF16	AWCs	29	467
						briggsae_AF16	AVF	319	416			briggsae_AF16	BAG	336	268
						briggsae_AF16	AVG	93	355			briggsae_AF16	BDU	227	345
						briggsae_AF16	AVH	218	290			briggsae_AF16	CAN	121	530
						briggsae_AF16	AVJ	127	350			briggsae_AF16	DVA	73	263
						briggsae_AF16	AVK	897	235			briggsae_AF16	DVB	67	719
						briggsae_AF16	AVL	288	522			briggsae_AF16	DVC	30	417
						briggsae_AF16	AWA	7	1098			briggsae_AF16	FLP_PVD	235	586
						briggsae_AF16	AWB	80	304			briggsae_AF16	I1	99	298
						briggsae_AF16	AWCs	29	467			briggsae_AF16	I2	316	298
						briggsae_AF16	BAG	336	268			briggsae_AF16	I3	31	336
						briggsae_AF16	BDU	227	345			briggsae_AF16	I4	112	300
						briggsae_AF16	CAN	121	530			briggsae_AF16	I5	156	345
						briggsae_AF16	DVA	73	263			briggsae_AF16	I6	26	334
						briggsae_AF16	DVB	67	719			briggsae_AF16	IL1	461	306
						briggsae_AF16	DVC	30	417			briggsae_AF16	IL2_DV	604	286
						briggsae_AF16	FLP_PVD	235	586			briggsae_AF16	IL2_LR	148	293
						briggsae_AF16	I1	99	298			briggsae_AF16	LUA	52	338
						briggsae_AF16	I2	316	298			briggsae_AF16	M1	63	306
						briggsae_AF16	I3	31	336			briggsae_AF16	M2	299	390
						briggsae_AF16	I4	112	300			briggsae_AF16	M3	92	440
						briggsae_AF16	I5	156	345			briggsae_AF16	M4	130	268
						briggsae_AF16	I6	26	334			briggsae_AF16	M5	24	360
						briggsae_AF16	IL1	461	306			briggsae_AF16	MC	283	360
						briggsae_AF16	IL2_DV	604	286			briggsae_AF16	MI	107	410
						briggsae_AF16	IL2_LR	148	293			briggsae_AF16	NSM	173	343
						briggsae_AF16	LUA	52	338			briggsae_AF16	OLL	96	364
						briggsae_AF16	M1	63	306			briggsae_AF16	OLQ	316	296
						briggsae_AF16	M2	299	390			briggsae_AF16	PDA	50	439
						briggsae_AF16	M3	92	440			briggsae_AF16	PDB	57	411
						briggsae_AF16	M4	130	268			briggsae_AF16	PHC	118	396
						briggsae_AF16	M5	24	360			briggsae_AF16	PVC	79	492
						briggsae_AF16	MC	283	360			briggsae_AF16	PVP	199	355
						briggsae_AF16	MI	107	410			briggsae_AF16	PVQ	112	344
						briggsae_AF16	NSM	173	343			briggsae_AF16	PVR	36	376
						briggsae_AF16	OLL	96	364			briggsae_AF16	PVT	59	312
						briggsae_AF16	OLQ	316	296			briggsae_AF16	PVW	134	554
						briggsae_AF16	PDA	50	439			briggsae_AF16	RIA	50	374
						briggsae_AF16	PDB	57	411			briggsae_AF16	RIB	78	493
						briggsae_AF16	PHA_PHB	179	336			briggsae_AF16	RIC	258	408
						briggsae_AF16	PHC	118	396			briggsae_AF16	RID	187	396
						briggsae_AF16	PVC	79	492			briggsae_AF16	RIF	234	342
						briggsae_AF16	PVP	199	355			briggsae_AF16	RIG	139	481
						briggsae_AF16	PVQ	112	344			briggsae_AF16	RIH	142	378
						briggsae_AF16	PVR	36	376			briggsae_AF16	RIM	156	368
						briggsae_AF16	PVT	59	312			briggsae_AF16	RIP	43	597
						briggsae_AF16	PVW	134	554			briggsae_AF16	RIR	167	323
						briggsae_AF16	RIA	50	374			briggsae_AF16	RIS	73	408
						briggsae_AF16	RIB	78	493			briggsae_AF16	RIV	145	322
						briggsae_AF16	RIC	258	408			briggsae_AF16	RMD_DV	243	448
						briggsae_AF16	RID	187	396			briggsae_AF16	RMD_LR	149	479
						briggsae_AF16	RIF	234	342			briggsae_AF16	RME_DV	215	484
						briggsae_AF16	RIG	139	481			briggsae_AF16	RME_LR	227	418
						briggsae_AF16	RIH	142	378			briggsae_AF16	RMG	378	338
						briggsae_AF16	RIM	156	368			briggsae_AF16	RMH	161	370
						briggsae_AF16	RIP	43	597			briggsae_AF16	SAA	55	511
						briggsae_AF16	RIR	167	323			briggsae_AF16	SDQ	91	285
						briggsae_AF16	RIS	73	408			briggsae_AF16	SIA	259	447
						briggsae_AF16	RIV	145	322			briggsae_AF16	SIB	234	428
						briggsae_AF16	RMD_DV	243	448			briggsae_AF16	SMB	385	281
						briggsae_AF16	RMD_LR	149	479			briggsae_AF16	SMD	98	510
						briggsae_AF16	RME_DV	215	484			briggsae_AF16	URA	172	376
						briggsae_AF16	RME_LR	227	418			briggsae_AF16	URB	193	257
						briggsae_AF16	RMG	378	338			briggsae_AF16	URY	173	400
						briggsae_AF16	RMH	161	370			briggsae_AF16	VA_VB_DA_DB	797	474
						briggsae_AF16	SAA	55	511			briggsae_AF16	VD_DD	894	305
						briggsae_AF16	SDQ	91	285			briggsae_AF16	XXX_cell	419	438
						briggsae_AF16	SIA	259	447			briggsae_AF16	anal_muscle	130	5852
						briggsae_AF16	SIB	234	428			briggsae_AF16	arcade_cells	1949	272
						briggsae_AF16	SMB	385	281			briggsae_AF16	body_wall_muscle	10087	603
						briggsae_AF16	SMD	98	510			briggsae_AF16	coelomocyte	1018	2325
						briggsae_AF16	URA	172	376			briggsae_AF16	distal_tip_cell	636	233
						briggsae_AF16	URB	193	257			briggsae_AF16	excretory_cell	668	159
						briggsae_AF16	URY	173	400			briggsae_AF16	excretory_gland_cell	2484	201
						briggsae_AF16	VA_VB_DA_DB	797	474			briggsae_AF16	germline	3519	5263
						briggsae_AF16	VD_DD	894	305			briggsae_AF16	glia_AMsh_PHsh	3613	238	Amphid and phasmid sheath glia
						briggsae_AF16	XXX_cell	419	438			briggsae_AF16	glia_AMso_PHso	1663	246	Amphid and phasmid socket glia
						briggsae_AF16	anal_muscle	130	5852			briggsae_AF16	glia_ILsh_OLsh_CEPsh	1846	283	Sheath glia consistent with glia_1 & glia_2 in CeNGEN and IL_sheath, OL_sheath,CEP_sheath glia in wormglia.org/
						briggsae_AF16	arcade_cells	1949	272			briggsae_AF16	glia_socket_4_5	2822	281	Socket glia consistent with glia_4 and glia_5 in CeNGEN
						briggsae_AF16	body_wall_muscle	10087	603			briggsae_AF16	hmc	669	345
						briggsae_AF16	coelomocyte	1018	2325			briggsae_AF16	hypodermis	22420	254
						briggsae_AF16	distal_tip_cell	636	233			briggsae_AF16	intestine	3434	242
						briggsae_AF16	excretory_cell	668	159			briggsae_AF16	marginal_cells_and_arcade	3748	288
						briggsae_AF16	excretory_gland_cell	2484	201			briggsae_AF16	pharyngeal_gland_cell	3166	186
						briggsae_AF16	germline	2815	7593			briggsae_AF16	pharyngeal_muscle	3984	311
						briggsae_AF16	germline_2_sperm	704	320			briggsae_AF16	seam	1673	289
						briggsae_AF16	glia_5_socket_CEPso?	490	842	Socket glia consistent with CEP_socket		tropicalis_NIC203	ADA	143	370
						briggsae_AF16	glia_AMsh_and_PHsh	3613	238	Sheat glia cells		tropicalis_NIC203	ADE_PDE_CEP	47	531
						briggsae_AF16	glia_AMso_1	645	252	Amphid socket glia		tropicalis_NIC203	ADF	321	299
						briggsae_AF16	glia_AMso_2	530	246	Amphid socket glia		tropicalis_NIC203	ADL	61	785
						briggsae_AF16	glia_AMso_3	488	239	Amphid socket glia		tropicalis_NIC203	AFD	50	484
						briggsae_AF16	glia_sheath_GEN_1and2	1846	283	Sheath glia consistent with glia_1 & glia_2 in CeNGEN and IL_sheath, OL_sheath,CEP_sheath glia in wormglia.org/		tropicalis_NIC203	AIA	40	841
						briggsae_AF16	glia_socket_GEN_4_and5	2332	267	Socket glia consistent with glia_4 and glia_5 in CeNGEN		tropicalis_NIC203	AIB	281	295
						briggsae_AF16	hmc	669	345			tropicalis_NIC203	AIM	338	326
						briggsae_AF16	hypodermis	22420	254			tropicalis_NIC203	AIN	47	517
						briggsae_AF16	intestine	3434	242			tropicalis_NIC203	AIY	102	293
						briggsae_AF16	marginal_cells_and_arcade	3748	288			tropicalis_NIC203	AIZ	48	498
						briggsae_AF16	pharyngeal_gland_cell	3166	186			tropicalis_NIC203	ALA	54	374
						briggsae_AF16	pharyngeal_muscle_1	3189	315			tropicalis_NIC203	ALM_PLM_AVM_PVM	664	328
						briggsae_AF16	pharyngeal_muscle_2	795	269			tropicalis_NIC203	ALN_PLN	653	416
						briggsae_AF16	seam	1673	289			tropicalis_NIC203	AQR_PQR_URX	417	329
						tropicalis_NIC203	ADA	143	370			tropicalis_NIC203	ASG	131	314
						tropicalis_NIC203	ADE_PDE_CEP	47	531			tropicalis_NIC203	ASH_PHA_PHB	228	380
						tropicalis_NIC203	ADF	321	299			tropicalis_NIC203	ASI	64	544
						tropicalis_NIC203	ADL	61	785			tropicalis_NIC203	ASJ	62	646
						tropicalis_NIC203	AFD	50	484			tropicalis_NIC203	ASK	84	438
						tropicalis_NIC203	AIA	40	841			tropicalis_NIC203	AS_SAB	736	508
						tropicalis_NIC203	AIB	281	295			tropicalis_NIC203	AUA	219	318
						tropicalis_NIC203	AIM	338	326			tropicalis_NIC203	AVA	153	520
						tropicalis_NIC203	AIN	47	517			tropicalis_NIC203	AVB	34	637
						tropicalis_NIC203	AIY	102	293			tropicalis_NIC203	AVD	47	460
						tropicalis_NIC203	AIZ	48	498			tropicalis_NIC203	AVE	121	527
						tropicalis_NIC203	ALA	54	374			tropicalis_NIC203	AVF	191	382
						tropicalis_NIC203	ALM_PLM_AVM_PVM	664	328			tropicalis_NIC203	AVG	59	427
						tropicalis_NIC203	ALN_PLN	653	416			tropicalis_NIC203	AVH	188	318
						tropicalis_NIC203	AQR_PQR_URX	417	329			tropicalis_NIC203	AVJ	204	376
						tropicalis_NIC203	ASG	131	314			tropicalis_NIC203	AVK	202	382
						tropicalis_NIC203	ASH_PHA_PHB	228	380			tropicalis_NIC203	AVL	58	468
						tropicalis_NIC203	ASI	64	544			tropicalis_NIC203	AWA	37	639
						tropicalis_NIC203	ASJ	62	646			tropicalis_NIC203	AWB	69	466
						tropicalis_NIC203	ASK	84	438			tropicalis_NIC203	AWCs	25	755
						tropicalis_NIC203	AS_SAB	736	508			tropicalis_NIC203	BAG	171	297
						tropicalis_NIC203	AUA	219	318			tropicalis_NIC203	BDU	171	308
						tropicalis_NIC203	AVA	153	520			tropicalis_NIC203	CAN	318	360
						tropicalis_NIC203	AVB	34	637			tropicalis_NIC203	DVA	241	362
						tropicalis_NIC203	AVD	47	460			tropicalis_NIC203	DVB	267	734
						tropicalis_NIC203	AVE	121	527			tropicalis_NIC203	DVC	195	315
						tropicalis_NIC203	AVF	191	382			tropicalis_NIC203	FLP_PVD	38	356
						tropicalis_NIC203	AVG	59	427			tropicalis_NIC203	I1	153	329
						tropicalis_NIC203	AVH	188	318			tropicalis_NIC203	I2	91	364
						tropicalis_NIC203	AVJ	204	376			tropicalis_NIC203	I4	38	418
						tropicalis_NIC203	AVK	202	382			tropicalis_NIC203	I5	168	440
						tropicalis_NIC203	AVL	58	468			tropicalis_NIC203	I6	32	380
						tropicalis_NIC203	AWA	37	639			tropicalis_NIC203	IL1	271	340
						tropicalis_NIC203	AWB	69	466			tropicalis_NIC203	IL2_DV	571	339
						tropicalis_NIC203	AWCs	25	755			tropicalis_NIC203	IL2_LR	202	338
						tropicalis_NIC203	BAG	171	297			tropicalis_NIC203	LUA	155	330
						tropicalis_NIC203	BDU	171	308			tropicalis_NIC203	M1	30	416
						tropicalis_NIC203	CAN	318	360			tropicalis_NIC203	M2	149	408
						tropicalis_NIC203	DVA	241	362			tropicalis_NIC203	M3	77	433
						tropicalis_NIC203	DVB	267	734			tropicalis_NIC203	M4	109	362
						tropicalis_NIC203	DVC	195	315			tropicalis_NIC203	M5	88	451
						tropicalis_NIC203	FLP_PVD	38	356			tropicalis_NIC203	MC	110	370
						tropicalis_NIC203	I1	153	329			tropicalis_NIC203	MI	112	428
						tropicalis_NIC203	I2	91	364			tropicalis_NIC203	NIC203_unknown1	990	464
						tropicalis_NIC203	I4	38	418			tropicalis_NIC203	NIC203_unknown10	679	2857
						tropicalis_NIC203	I5	168	440			tropicalis_NIC203	NIC203_unknown2neu	40	482	Cells in cluster express neuronal markers, putatively containing undifferentiated neurons
						tropicalis_NIC203	I6	32	380			tropicalis_NIC203	NIC203_unknown3	1736	1322
						tropicalis_NIC203	IL1	271	340			tropicalis_NIC203	NIC203_unknown3neu	121	673	Cells in cluster express neuronal markers, putatively containing undifferentiated neurons
						tropicalis_NIC203	IL2_DV	571	339			tropicalis_NIC203	NIC203_unknown5	853	3141
						tropicalis_NIC203	IL2_LR	202	338			tropicalis_NIC203	NIC203_unknown6	701	2242
						tropicalis_NIC203	LUA	155	330			tropicalis_NIC203	NIC203_unknown9	1130	4737
						tropicalis_NIC203	M1	30	416			tropicalis_NIC203	NSM	125	356
						tropicalis_NIC203	M2	149	408			tropicalis_NIC203	OLL	28	406
						tropicalis_NIC203	M3	77	433			tropicalis_NIC203	OLQ	192	307
						tropicalis_NIC203	M4	109	362			tropicalis_NIC203	PDA	139	356
						tropicalis_NIC203	M5	88	451			tropicalis_NIC203	PDB	105	454
						tropicalis_NIC203	MC	110	370			tropicalis_NIC203	PHC	262	353
						tropicalis_NIC203	MI	112	428			tropicalis_NIC203	PVC	55	542
						tropicalis_NIC203	NIC203_unknown1	990	464			tropicalis_NIC203	PVP	424	350
						tropicalis_NIC203	NIC203_unknown10	679	2857			tropicalis_NIC203	PVQ	141	525
						tropicalis_NIC203	NIC203_unknown2neu	40	482	Cells in cluster express neuronal markers, putatively containing undifferentiated neurons		tropicalis_NIC203	PVR	101	396
						tropicalis_NIC203	NIC203_unknown3	1736	1322			tropicalis_NIC203	PVT	42	2094
						tropicalis_NIC203	NIC203_unknown3neu	121	673	Cells in cluster express neuronal markers, putatively containing undifferentiated neurons		tropicalis_NIC203	PVW	247	499
						tropicalis_NIC203	NIC203_unknown5	853	3141			tropicalis_NIC203	RIA	72	556
						tropicalis_NIC203	NIC203_unknown6	701	2242			tropicalis_NIC203	RIB	31	539
						tropicalis_NIC203	NIC203_unknown9	1130	4737			tropicalis_NIC203	RIC	172	383
						tropicalis_NIC203	NSM	125	356			tropicalis_NIC203	RID	65	536
						tropicalis_NIC203	OLL	28	406			tropicalis_NIC203	RIF	94	408
						tropicalis_NIC203	OLQ	192	307			tropicalis_NIC203	RIG	172	372
						tropicalis_NIC203	PDA	139	356			tropicalis_NIC203	RIH	87	598
						tropicalis_NIC203	PDB	105	454			tropicalis_NIC203	RIM	160	296
						tropicalis_NIC203	PHC	262	353			tropicalis_NIC203	RIP	55	447
						tropicalis_NIC203	PVC	55	542			tropicalis_NIC203	RIR	94	445
						tropicalis_NIC203	PVP	424	350			tropicalis_NIC203	RIS	53	455
						tropicalis_NIC203	PVQ	141	525			tropicalis_NIC203	RIV	220	340
						tropicalis_NIC203	PVR	101	396			tropicalis_NIC203	RMD_DV	108	527
						tropicalis_NIC203	PVT	42	2094			tropicalis_NIC203	RMD_LR	87	710
						tropicalis_NIC203	PVW	247	499			tropicalis_NIC203	RME_DV	146	548
						tropicalis_NIC203	RIA	72	556			tropicalis_NIC203	RME_LR	156	543
						tropicalis_NIC203	RIB	31	539			tropicalis_NIC203	RMG	290	311
						tropicalis_NIC203	RIC	172	383			tropicalis_NIC203	RMH	133	429
						tropicalis_NIC203	RID	65	536			tropicalis_NIC203	SAA	95	488
						tropicalis_NIC203	RIF	94	408			tropicalis_NIC203	SDQ	21	580
						tropicalis_NIC203	RIG	172	372			tropicalis_NIC203	SIA	333	328
						tropicalis_NIC203	RIH	87	598			tropicalis_NIC203	SIB	260	464
						tropicalis_NIC203	RIM	160	296			tropicalis_NIC203	SMB	248	306
						tropicalis_NIC203	RIP	55	447			tropicalis_NIC203	SMD	116	512
						tropicalis_NIC203	RIR	94	445			tropicalis_NIC203	URA	138	411
						tropicalis_NIC203	RIS	53	455			tropicalis_NIC203	URB	119	413
						tropicalis_NIC203	RIV	220	340			tropicalis_NIC203	URY	78	410
						tropicalis_NIC203	RMD_DV	108	527			tropicalis_NIC203	VA_VB_DA_DB	1670	609
						tropicalis_NIC203	RMD_LR	87	710			tropicalis_NIC203	VD_DD	2234	348
						tropicalis_NIC203	RME_DV	146	548			tropicalis_NIC203	XXX_cell	431	740
						tropicalis_NIC203	RME_LR	156	543			tropicalis_NIC203	anal_muscle	484	2663
						tropicalis_NIC203	RMG	290	311			tropicalis_NIC203	body_wall_muscle	9526	5715
						tropicalis_NIC203	RMH	133	429			tropicalis_NIC203	coelomocyte	1932	1543
						tropicalis_NIC203	SAA	95	488			tropicalis_NIC203	distal_tip_cell	887	6160
						tropicalis_NIC203	SDQ	21	580			tropicalis_NIC203	germline	2960	1380
						tropicalis_NIC203	SIA	333	328			tropicalis_NIC203	glia_AMsh_PHsh	3075	260	Amphid and phasmid sheath glia
						tropicalis_NIC203	SIB	260	464			tropicalis_NIC203	glia_AMso_PHso	881	393	Amphid and phasmid socket glia
						tropicalis_NIC203	SMB	248	306			tropicalis_NIC203	glia_ILsh_OLsh_CEPsh	1306	310	Sheath glia consistent with glia_1 & glia_2 in CeNGEN and IL_sheath, OL_sheath,CEP_sheath glia in wormglia.org/
						tropicalis_NIC203	SMD	116	512			tropicalis_NIC203	glia_socket_4_5	1708	334	Socket glia consistent with glia_4 and glia_5 in CeNGEN
						tropicalis_NIC203	URA	138	411			tropicalis_NIC203	hmc	528	333
						tropicalis_NIC203	URB	119	413			tropicalis_NIC203	hypodermis	10598	308
						tropicalis_NIC203	URY	78	410			tropicalis_NIC203	intestine	7261	278
						tropicalis_NIC203	VA_VB_DA_DB	1670	609			tropicalis_NIC203	marginal_cells	4529	312
						tropicalis_NIC203	VD_DD	2234	348			tropicalis_NIC203	pharyngeal_gland_cell	1760	254
						tropicalis_NIC203	XXX_cell	431	740			tropicalis_NIC203	pharyngeal_muscle	2034	296
						tropicalis_NIC203	anal_muscle	484	2663			tropicalis_NIC203	rectal_gland	51	1247
						tropicalis_NIC203	body_wall_muscle	9526	5715			tropicalis_NIC203	seam	4092	358
						tropicalis_NIC203	coelomocyte	1932	1543			tropicalis_NIC203	vulva	842	854
						tropicalis_NIC203	distal_tip_cell	887	6160
						tropicalis_NIC203	germline	2960	1380
						tropicalis_NIC203	glia_AMsh	2949	259	Amphid sheath glia
						tropicalis_NIC203	glia_AMso	231	541	Amphid socket glia
						tropicalis_NIC203	glia_PHsh	126	2500	Phasmid sheath glia
						tropicalis_NIC203	glia_PHso	650	366	Phasmid socket glia
						tropicalis_NIC203	glia_sheath_GEN_1and2	1306	310	Sheath glia consistent with glia_1 & glia_2 in CeNGEN and IL_sheath, OL_sheath,CEP_sheath glia in wormglia.org/
						tropicalis_NIC203	glia_socket_GEN_4	1708	334	Socket glia consistent with glia_4 in CeNGEN
						tropicalis_NIC203	hmc	528	333
						tropicalis_NIC203	hypodermis_seam	10598	308
						tropicalis_NIC203	intestine	7261	278
						tropicalis_NIC203	marginal_cells	4529	312
						tropicalis_NIC203	pharyngeal_gland_cell	1760	254
						tropicalis_NIC203	pharyngeal_muscle	2034	296
						tropicalis_NIC203	rectal_gland	51	1247
						tropicalis_NIC203	seam	4092	358
						tropicalis_NIC203	vulva	842	854
