## Supplemental Table 5 for "Molecular patterns of evolutionary changes throughout the whole nervous system of multiple nematode species"

### Sheet: Confirmed_NT_receptors
Table S5. Neurotransmiter receptors.
Sheet 1 - Information about neurotransmitter receptors considered for the analysis.
Some receptors were discarded from analysis because of lack of clear-cut 1:1:1 orthology across species, or because they were not expressed in any neuron in any species.
Sheet 2 contains an extended list of receptors, including receptors with little evidence about ligands.
Wormbase_Name	Sequence_name	Public_name	Confirmed_Ligand	Rec_type	Effect	Group	Subgroup	included?	Reference / comment
WBGene00003232	ZC506.4	mgl-1	Glu	metabotropic	modulatory	mGluRs			homology-inferred Dillon 2206
WBGene00003233	F45H11.4	mgl-2	Glu	metabotropic	modulatory	mGluRs			Tharmalingam et al 2012
WBGene00021152	Y4C6A.2	mgl-3	Glu	metabotropic	modulatory	mGluRs			homology-inferred Dillon 2206
WBGene00001517	C15B12.5	gar-1	Ach	metabotropic	modulatory	mAChRs			Lee 2002 https://doi.org/10.1046/j.1471-4159.1999.0720058.x
WBGene00001518	F47D12.1	gar-2	Ach	metabotropic	modulatory	mAChRs			Lee 2002 https://doi.org/10.1046/j.1471-4159.2000.0751800.x
WBGene00001519	Y40H4A.1	gar-3	Ach	metabotropic	modulatory	mAChRs			Hwang 1999 https://pubmed.ncbi.nlm.nih.gov/10635059/
WBGene00021528	Y41G9A.4	gbb-1	GABA	metabotropic	modulatory	mGABA			homology-inferred
WBGene00022675	ZK180.1	gbb-2	GABA	metabotropic	modulatory	mGABA			homology-inferred
WBGene00001052	F15A8.5	dop-1	DA	metabotropic	modulatory	aminergic			Suo et al 2002
WBGene00001053	K09G1.4	dop-2	DA	metabotropic	modulatory	aminergic			Suo et al 2003
WBGene00020506	T14E8.3	dop-3	DA	metabotropic	modulatory	aminergic			Sugiura et al 2005
WBGene00016872	C52B11.3	dop-4	DA	metabotropic	modulatory	aminergic		No	Sugiura et al 2005. Ignored because no consensual 1:1:1 orthologs across species.
WBGene00011382	T02E9.3	dop-5	unknown	metabotropic	modulatory	aminergic
WBGene00016037	C24A8.1	dop-6	unknown	metabotropic	modulatory	aminergic
WBGene00006411	F14D12.6	octr-1	octopamine	metabotropic	modulatory	aminergic			Harris et al 2007
WBGene00004778	K02F2.6	ser-3	octopamine	metabotropic	modulatory	aminergic			Mills et al 2012
WBGene00021897	Y54G2A.35	ser-6	octopamine	metabotropic	modulatory	aminergic			Mills et al 2012
WBGene00004776	F59C12.2	ser-1	serotonin	metabotropic	modulatory	aminergic			Hamdan et al 1999
WBGene00004779	Y22D7AR.13	ser-4	serotonin	metabotropic	modulatory	aminergic			Olde and McCombie 1997
WBGene00008890	F16D3.7	ser-5	serotonin	metabotropic	modulatory	aminergic		No	Homology-inferred? Ignored because no consensual 1:1:1 orthologs across species.
WBGene00004780	C09B7.1	ser-7	serotonin	metabotropic	modulatory	aminergic			Hobson et al 2003
WBGene00004777	C02D4.2	ser-2	Tyr	metabotropic	modulatory	aminergic			Rex and Komuniecki 2002
WBGene00017157	F01E11.5	tyra-2	Tyr	metabotropic	modulatory	aminergic			Rex et al 2005
WBGene00006475	M03F4.3	tyra-3	Tyr	metabotropic	modulatory	aminergic			Harris et al 2007
WBGene00011878	T21B4.4	ador-1	adenosine	metabotropic	modulatory	aminergic			homology-inferred.
WBGene00003774	F07F6.6	nmr-1	Glu	ionotropic	excitatory	iGluRs	NMDA		Brockie et al., 2001
WBGene00003775	T01C3.10	nmr-2	Glu	ionotropic	excitatory	iGluRs	NMDA		Kano et al 2008
WBGene00001612	C06E1.4	glr-1	Glu	ionotropic	excitatory	iGluRs	AMPA		Maricq et al., 1995; Rose et al., 2003; Walker et al., 2006)
WBGene00001613	B0280.12	glr-2	Glu	ionotropic	excitatory	iGluRs	AMPA		Maricq et al., 1995; Rose et al., 2003; Walker et al., 2006
WBGene00001614	K10D3.1	glr-3	Glu	ionotropic	excitatory	iGluRs	AMPA		inferrered from sequence homology, see Hardege 2023
WBGene00001615	C06A8.9	glr-4	Glu	ionotropic	excitatory	iGluRs	AMPA		inferrered from sequence homology, see Hardege 2023
WBGene00001616	ZC196.7	glr-5	Glu	ionotropic	excitatory	iGluRs	AMPA		Zou et al 2018
WBGene00001617	F41B4.4	glr-6	Glu	ionotropic	excitatory	iGluRs	AMPA		inferrered from sequence homology, see Hardege 2023
WBGene00001618	C43H6.9	glr-7	Glu	ionotropic	excitatory	iGluRs	AMPA		inferrered from sequence homology, see Hardege 2023
WBGene00001619	F22A3.3	glr-8	Glu	ionotropic	excitatory	iGluRs	AMPA		inferrered from sequence homology, see Hardege 2023
WBGene00001512	ZC482.1	gab-1	GABA	ionotropic	inhibitory	LGIC	GABA		Feng et al 2002
WBGene00006784	T21C12.1	unc-49	GABA	ionotropic	inhibitory	LGIC	GABA		Bamber et al 1999
WBGene00001373	H35N03.1	exp-1	GABA	ionotropic	excitatory	LGIC	GABA		Beg and Jorgensen 2003
WBGene00012915	Y46G5A.26	lgc-35	GABA	ionotropic	excitatory	LGIC	GABA		Jobson et al 2015
WBGene00008551	F07B10.5	lgc-36	GABA	ionotropic	excitatory	LGIC	GABA		inferrered from sequence homology, see Hardege 2023
WBGene00013914	ZC482.5	lgc-37	GABA	ionotropic	inhibitory	LGIC	GABA		inferrered from sequence homology, see Hardege 2023
WBGene00017389	F11H8.2	lgc-38	GABA	ionotropic	inhibitory	LGIC	GABA		inferrered from sequence homology, see Hardege 2023
WBGene00003386	K06C4.6	mod-1	serotonin	ionotropic	inhibitory	LGIC	Aminergic		Ranganathan et al 2000
WBGene00020605	T20B12.9	lgc-50	serotonin	ionotropic	excitatory	LGIC	Aminergic		Morud et al 2021
WBGene00013517	Y73F8A.2	lgc-52	DA_Tyr	ionotropic	inhibitory	LGIC	Aminergic		Morud et al 2021
WBGene00020657	T21F2.1	lgc-53	DA	ionotropic	inhibitory	LGIC	Aminergic		Ringstad 2009
WBGene00020528	T15B7.16	lgc-54	DA_Tyr_serotonin	ionotropic	inhibitory	LGIC	Aminergic		Morud et al 2021
WBGene00013746	Y113G7A.5	lgc-55	Tyr	ionotropic	inhibitory	LGIC	Aminergic		Ringstad 2009
WBGene00001588	F09C12.1	lgc-56	DA_Tyr	ionotropic	inhibitory	LGIC	Aminergic		Morud et al 2021
WBGene00000232	B0207.12	avr-14	Glu	ionotropic	inhibitory	LGIC	GluCl		Keane and Avery 2003
WBGene00000233	R11G10.1	avr-15	Glu	ionotropic	inhibitory	LGIC	GluCl		Keane and Avery 2003
WBGene00001591	F11A5.10	glc-1	Glu	ionotropic	inhibitory	LGIC	GluCl	No	Dent et al 2000. Ignored because no consensual 1:1:1 orthologs across species.
WBGene00001592	F25F8.2	glc-2	Glu	ionotropic	inhibitory	LGIC	GluCl		Cully et al 1994
WBGene00001593	ZC317.3	glc-3	Glu	ionotropic	inhibitory	LGIC	GluCl		Horoszok 2001
WBGene00010275	F58G6.4	acc-1	Ach	ionotropic	inhibitory	LGIC	ACC		Putrenko et al 2005
WBGene00008280	C53D6.3	acc-2	Ach	ionotropic	inhibitory	LGIC	ACC		Putrenko et al 2005
WBGene00018880	F55D10.5	acc-3	Ach	ionotropic	inhibitory	LGIC	ACC		Putrenko et al 2005
WBGene00012099	T27E9.9	acc-4	Ach	ionotropic	excitatory	LGIC	ACC		inferrered from sequence homology, see Hardege 2023
WBGene00022106	Y71D11A.5	lgc-46	Ach	ionotropic	inhibitory	LGIC	ACC		Takayanagi-Kiya 2016, Liu 2017
WBGene00009799	F47A4.1	lgc-47	Ach	ionotropic	inhibitory	LGIC	ACC		Hardege et al 2023
WBGene00010741	K10D6.1	lgc-49	Ach	ionotropic	inhibitory	LGIC	ACC		Hardege et al 2023
WBGene00001586	C09G5.1	lgc-57	Ach	ionotropic	inhibitory	LGIC	diverse		Hardege et al 2023
WBGene00001587	C45B2.4	lgc-58	Ach	ionotropic	inhibitory	LGIC	diverse		Hardege et al 2023
WBGene00017314	F09G2.5	lgc-39	Ach_octopamine_tyramine	ionotropic	inhibitory	LGIC	diverse		Hardege et al 2023
WBGene00020767	T24D8.1	lgc-40	Ach	ionotropic	inhibitory	LGIC	diverse		Hardege et al 2023
WBGene00008022	C39B10.2	lgc-41	Betaine	ionotropic	inhibitory	LGIC	diverse		Hardege et al 2022
WBGene00002974	F09E8.7	lev-1	Ach	ionotropic	excitatory	LGIC	nAChR		Fleming et al 1997
WBGene00006765	T08G11.5	unc-29	Ach	ionotropic	excitatory	LGIC	nAChR		Fleming et al 1997
WBGene00006774	F21F3.5	unc-38	Ach	ionotropic	excitatory	LGIC	nAChR		Fleming et al 1997
WBGene00006797	Y110A7A.3	unc-63	Ach	ionotropic	excitatory	LGIC	nAChR		Culetto et al 2004
WBGene00000042	K11G12.2	acr-2	Ach	ionotropic	excitatory	LGIC	nAChR		Jospin et al 2009
WBGene00000043	K11G12.7	acr-3	Ach	ionotropic	excitatory	LGIC	nAChR		Jospin et al 2009
WBGene00000051	R01E6.4	acr-12	Ach	ionotropic	excitatory	LGIC	nAChR		Petrash et al 2013
WBGene00002975	C35C5.5	lev-8	Ach	ionotropic	excitatory	LGIC	nAChR		Towers et al. 2005
WBGene00000055	F25G6.3	acr-16	Ach	ionotropic	excitatory	LGIC	nAChR		Bennett 2012
WBGene00000062	F59B1.9	acr-23	Betaine	ionotropic	excitatory	LGIC	nAChR		Peden et al 2013
WBGene00000951	K03B8.9	deg-3	Betaine	ionotropic	excitatory	LGIC	nAChR		Hansen et al 2022
WBGene00000955	T26H10.1	des-2	Betaine	ionotropic	excitatory	LGIC	nAChR		Hansen et al 2022
WBGene00001133	Y48B6A.4	eat-2	Ach	ionotropic	excitatory	LGIC	nAChR	No	McKay et al 2004. Ignored because didn’t pass the expression threshold in any neuron in any of the species (expressed outside of the nervous system)

### Sheet: All_NT_receptors
Wormbase_Name	Sequence_name	Public_name	Confirmed_Ligand	Rec_type	Effect	Group	Subgroup	Ref_comment
WBGene00003232	ZC506.4	mgl-1	Glu	metabotropic	modulatory	mGluRs		homology-inferred Dillon 2206
WBGene00003233	F45H11.4	mgl-2	Glu	metabotropic	modulatory	mGluRs		Tharmalingam et al 2012
WBGene00021152	Y4C6A.2	mgl-3	Glu	metabotropic	modulatory	mGluRs		homology-inferred Dillon 2206
WBGene00001517	C15B12.5	gar-1	Ach	metabotropic	modulatory	mAChRs		Lee 2002 https://doi.org/10.1046/j.1471-4159.1999.0720058.x
WBGene00001518	F47D12.1	gar-2	Ach	metabotropic	modulatory	mAChRs		Lee 2002 https://doi.org/10.1046/j.1471-4159.2000.0751800.x
WBGene00001519	Y40H4A.1	gar-3	Ach	metabotropic	modulatory	mAChRs		Hwang 1999 https://pubmed.ncbi.nlm.nih.gov/10635059/
WBGene00021528	Y41G9A.4	gbb-1	GABA	metabotropic	modulatory	mGABA		homology-inferred
WBGene00022675	ZK180.1	gbb-2	GABA	metabotropic	modulatory	mGABA		homology-inferred
WBGene00001052	F15A8.5	dop-1	DA	metabotropic	modulatory	aminergic		Suo et al 2002
WBGene00001053	K09G1.4	dop-2	DA	metabotropic	modulatory	aminergic		Suo et al 2003
WBGene00020506	T14E8.3	dop-3	DA	metabotropic	modulatory	aminergic		Sugiura et al 2005
WBGene00016872	C52B11.3	dop-4	DA	metabotropic	modulatory	aminergic		Sugiura et al 2005
WBGene00011382	T02E9.3	dop-5	unknown	metabotropic	modulatory	aminergic
WBGene00016037	C24A8.1	dop-6	unknown	metabotropic	modulatory	aminergic
WBGene00006411	F14D12.6	octr-1	octopamine	metabotropic	modulatory	aminergic		Harris et al 2007
WBGene00004778	K02F2.6	ser-3	octopamine	metabotropic	modulatory	aminergic		Mills et al 2012
WBGene00021897	Y54G2A.35	ser-6	octopamine	metabotropic	modulatory	aminergic		Mills et al 2012
WBGene00004776	F59C12.2	ser-1	serotonin	metabotropic	modulatory	aminergic		Hamdan et al 1999	excitatory accroding to Dag et al 2023
WBGene00004779	Y22D7AR.13	ser-4	serotonin	metabotropic	modulatory	aminergic		Olde and McCombie 1997	inhibitory accroding to Dag et al 2023
WBGene00008890	F16D3.7	ser-5	serotonin	metabotropic	modulatory	aminergic		Homology-inferred?	excitatory accroding to Dag et al 2023
WBGene00004780	C09B7.1	ser-7	serotonin	metabotropic	modulatory	aminergic		Hobson et al 2003	excitatory accroding to Dag et al 2023
WBGene00004777	C02D4.2	ser-2	Tyr	metabotropic	modulatory	aminergic		Rex and Komuniecki 2002
WBGene00017157	F01E11.5	tyra-2	Tyr	metabotropic	modulatory	aminergic		Rex et al 2005
WBGene00006475	M03F4.3	tyra-3	Tyr	metabotropic	modulatory	aminergic		Harris et al 2007
WBGene00011878	T21B4.4	ador-1	adenosine	metabotropic	modulatory	aminergic		homology-inferred
WBGene00003774	F07F6.6	nmr-1	Glu	ionotropic	excitatory	iGluRs	NMDA	Brockie et al., 2001
WBGene00003775	T01C3.10	nmr-2	Glu	ionotropic	excitatory	iGluRs	NMDA	Kano et al 2008
WBGene00001612	C06E1.4	glr-1	Glu	ionotropic	excitatory	iGluRs	AMPA	Maricq et al., 1995; Rose et al., 2003; Walker et al., 2006)
WBGene00001613	B0280.12	glr-2	Glu	ionotropic	excitatory	iGluRs	AMPA	Maricq et al., 1995; Rose et al., 2003; Walker et al., 2006
WBGene00001614	K10D3.1	glr-3	Glu	ionotropic	excitatory	iGluRs	AMPA	inferrered from sequence homology, see Hardege 2023
WBGene00001615	C06A8.9	glr-4	Glu	ionotropic	excitatory	iGluRs	AMPA	inferrered from sequence homology, see Hardege 2023
WBGene00001616	ZC196.7	glr-5	Glu	ionotropic	excitatory	iGluRs	AMPA	Zou et al 2018
WBGene00001617	F41B4.4	glr-6	Glu	ionotropic	excitatory	iGluRs	AMPA	inferrered from sequence homology, see Hardege 2023
WBGene00001618	C43H6.9	glr-7	Glu	ionotropic	excitatory	iGluRs	AMPA	inferrered from sequence homology, see Hardege 2023
WBGene00001619	F22A3.3	glr-8	Glu	ionotropic	excitatory	iGluRs	AMPA	inferrered from sequence homology, see Hardege 2023
WBGene00022829	ZK867.2	ZK867.2	Glu	ionotropic	excitatory	iGluRs	AMPA	weak evidence
WBGene00007426	C08B6.5	C08B6.5	Glu	ionotropic	excitatory	iGluRs	AMPA	weak evidence
WBGene00012190	W02A2.5	W02A2.5	Glu	ionotropic	excitatory	iGluRs	AMPA	weak evidence
WBGene00019123	F59E12.8	F59E12.8	Glu	ionotropic	excitatory	iGluRs	AMPA	weak evidence
WBGene00020804	T25E4.2	T25E4.2	Glu	ionotropic	excitatory	iGluRs	AMPA	weak evidence
WBGene00001512	ZC482.1	gab-1	GABA	ionotropic	inhibitory	LGIC	GABA	Feng et al 2002
WBGene00006784	T21C12.1	unc-49	GABA	ionotropic	inhibitory	LGIC	GABA	Bamber et al 1999
WBGene00001373	H35N03.1	exp-1	GABA	ionotropic	excitatory	LGIC	GABA	Beg and Jorgensen 2003
WBGene00012915	Y46G5A.26	lgc-35	GABA	ionotropic	excitatory	LGIC	GABA	Jobson et al 2015
WBGene00008551	F07B10.5	lgc-36	GABA	ionotropic	excitatory	LGIC	GABA	inferrered from sequence homology, see Hardege 2023
WBGene00013914	ZC482.5	lgc-37	GABA	ionotropic	inhibitory	LGIC	GABA	inferrered from sequence homology, see Hardege 2023
WBGene00017389	F11H8.2	lgc-38	GABA	ionotropic	inhibitory	LGIC	GABA	inferrered from sequence homology, see Hardege 2023
WBGene00003386	K06C4.6	mod-1	serotonin	ionotropic	inhibitory	LGIC	Aminergic	Ranganathan et al 2000
WBGene00020605	T20B12.9	lgc-50	serotonin	ionotropic	excitatory	LGIC	Aminergic	Morud et al 2021
WBGene00017399	F12B6.3	lgc-51		ionotropic		LGIC	Aminergic	weak evidence
WBGene00013517	Y73F8A.2	lgc-52	DA_Tyr	ionotropic	inhibitory	LGIC	Aminergic	Morud et al 2021
WBGene00020657	T21F2.1	lgc-53	DA	ionotropic	inhibitory	LGIC	Aminergic	Ringstad 2009
WBGene00020528	T15B7.16	lgc-54	DA_Tyr_serotonin	ionotropic	inhibitory	LGIC	Aminergic	Morud et al 2021
WBGene00013746	Y113G7A.5	lgc-55	Tyr	ionotropic	inhibitory	LGIC	Aminergic	Ringstad 2009
WBGene00001588	F09C12.1	lgc-56	DA_Tyr	ionotropic	inhibitory	LGIC	Aminergic	Morud et al 2021
WBGene00000232	B0207.12	avr-14	Glu	ionotropic	inhibitory	LGIC	GluCl	Keane and Avery 2003
WBGene00000233	R11G10.1	avr-15	Glu	ionotropic	inhibitory	LGIC	GluCl	Keane and Avery 2003
WBGene00001591	F11A5.10	glc-1	Glu	ionotropic	inhibitory	LGIC	GluCl	Dent et al 2000
WBGene00001592	F25F8.2	glc-2	Glu	ionotropic	inhibitory	LGIC	GluCl	Cully et al 1994
WBGene00001593	ZC317.3	glc-3	Glu	ionotropic	inhibitory	LGIC	GluCl	Horoszok 2001
WBGene00001594	C27H5.8	glc-4		ionotropic	inhibitory	LGIC	GluCl	weak evidence
WBGene00010275	F58G6.4	acc-1	Ach	ionotropic	inhibitory	LGIC	ACC	Putrenko et al 2005
WBGene00008280	C53D6.3	acc-2	Ach	ionotropic	inhibitory	LGIC	ACC	Putrenko et al 2005
WBGene00018880	F55D10.5	acc-3	Ach	ionotropic	inhibitory	LGIC	ACC	Putrenko et al 2005
WBGene00012099	T27E9.9	acc-4	Ach	ionotropic	inhibitory	LGIC	ACC	inferrered from sequence homology, see Hardege 2023
WBGene00022106	Y71D11A.5	lgc-46	Ach	ionotropic	inhibitory	LGIC	ACC	Takayanagi-Kiya 2016, Liu 2017
WBGene00009799	F47A4.1	lgc-47	Ach	ionotropic	inhibitory	LGIC	ACC	Hardege et al 2023
WBGene00008223	C50B6.11	lgc-48		ionotropic		LGIC	ACC	weak evidence
WBGene00010741	K10D6.1	lgc-49	Ach	ionotropic	inhibitory	LGIC	ACC	Hardege et al 2023
WBGene00020569	T19D7.1	lgc-32		ionotropic		LGIC	diverse	weak evidence
WBGene00021941	Y55F3BR.4	lgc-33		ionotropic		LGIC	diverse	weak evidence
WBGene00020836	T27A1.4	lgc-34		ionotropic		LGIC	diverse	weak evidence
WBGene00001586	C09G5.1	lgc-57	Ach	ionotropic	inhibitory	LGIC	diverse	Hardege et al 2023
WBGene00001587	C45B2.4	lgc-58	Ach	ionotropic	inhibitory	LGIC	diverse	Hardege et al 2023
WBGene00017314	F09G2.5	lgc-39	Ach_octopamine_tyramine	ionotropic	inhibitory	LGIC	diverse	Hardege et al 2023
WBGene00020767	T24D8.1	lgc-40	Ach	ionotropic	inhibitory	LGIC	diverse	Hardege et al 2023
WBGene00008022	C39B10.2	lgc-41	Betaine	ionotropic	inhibitory	LGIC	diverse	Hardege et al 2022
WBGene00021437	Y39A3B.2	lgc-42		ionotropic		LGIC	diverse	weak evidence
WBGene00008076	C43F9.9	lgc-43		ionotropic		LGIC	diverse	weak evidence
WBGene00009790	F46F3.2	lgc-44		ionotropic		LGIC	diverse	weak evidence
WBGene00021146	W10G11.16	lgc-45		ionotropic		LGIC	diverse	weak evidence
WBGene00002974	F09E8.7	lev-1	Ach	ionotropic	excitatory	LGIC	nAChR	Fleming et al 1997
WBGene00006765	T08G11.5	unc-29	Ach	ionotropic	excitatory	LGIC	nAChR	Fleming et al 1997
WBGene00006774	F21F3.5	unc-38	Ach	ionotropic	excitatory	LGIC	nAChR	Fleming et al 1997
WBGene00006797	Y110A7A.3	unc-63	Ach	ionotropic	excitatory	LGIC	nAChR	Culetto et al 2004
WBGene00000042	K11G12.2	acr-2	Ach	ionotropic	excitatory	LGIC	nAChR	Jospin et al 2009
WBGene00000043	K11G12.7	acr-3	Ach	ionotropic	excitatory	LGIC	nAChR	Jospin et al 2009
WBGene00000044	K03F8.2	acr-5		ionotropic		LGIC	nAChR	weak evidence
WBGene00000045	ZK973.5	acr-6		ionotropic		LGIC	nAChR	weak evidence
WBGene00000046	T09A5.3	acr-7		ionotropic		LGIC	nAChR	weak evidence
WBGene00000047	ZC504.2	acr-8		ionotropic		LGIC	nAChR	weak evidence
WBGene00000048	C40C9.2	acr-9		ionotropic		LGIC	nAChR	weak evidence
WBGene00000049	R02E12.8	acr-10		ionotropic		LGIC	nAChR	weak evidence
WBGene00000050	D2092.3	acr-11		ionotropic		LGIC	nAChR	weak evidence
WBGene00000051	R01E6.4	acr-12	Ach	ionotropic	excitatory	LGIC	nAChR	Petrash et al 2013
WBGene00002975	C35C5.5	lev-8	Ach	ionotropic	excitatory	LGIC	nAChR	Towers et al. 2005
WBGene00000053	T05C12.2	acr-14		ionotropic		LGIC	nAChR	weak evidence
WBGene00000054	F25G6.4	acr-15		ionotropic		LGIC	nAChR	weak evidence
WBGene00000055	F25G6.3	acr-16	Ach	ionotropic	excitatory	LGIC	nAChR	Bennett 2012
WBGene00000056	F53E10.2	acr-17		ionotropic		LGIC	nAChR	weak evidence
WBGene00000057	F28F8.1	acr-18		ionotropic		LGIC	nAChR	weak evidence
WBGene00000058	C31H5.3	acr-19		ionotropic		LGIC	nAChR	weak evidence
WBGene00000059	R06A4.10	acr-20		ionotropic		LGIC	nAChR	weak evidence
WBGene00000060	F27B3.2	acr-21		ionotropic		LGIC	nAChR	weak evidence
WBGene00000062	F59B1.9	acr-23	Betaine	ionotropic	excitatory	LGIC	nAChR	Peden et al 2013
WBGene00013534	Y73F8A.30	acr-24		ionotropic		LGIC	nAChR	weak evidence
WBGene00043066	Y73B6BL.42	acr-25		ionotropic		LGIC	nAChR	weak evidence
WBGene00000845	C02C2.3	cup-4		ionotropic		LGIC	nAChR	weak evidence
WBGene00000951	K03B8.9	deg-3	Betaine	ionotropic	excitatory	LGIC	nAChR	Hansen et al 2022
WBGene00000955	T26H10.1	des-2	Betaine	ionotropic	excitatory	LGIC	nAChR	Hansen et al 2022
WBGene00001133	Y48B6A.4	eat-2	Ach	ionotropic	excitatory	LGIC	nAChR	McKay et al 2004
WBGene00020236	T05B4.1	lgc-1		ionotropic		LGIC	nAChR	weak evidence
WBGene00012857	Y44A6E.1	pbo-5	protons	ionotropic		LGIC	nAChR	Beg et al 2008
WBGene00017375	F11C7.1	pbo-6	protons	ionotropic		LGIC	nAChR	Beg et al 2008
WBGene00017580	F18G5.4	lgc-4		ionotropic		LGIC	nAChR	weak evidence
WBGene00017543	F17E9.7	lgc-5		ionotropic		LGIC	nAChR	weak evidence
WBGene00017544	F17E9.8	lgc-6		ionotropic		LGIC	nAChR	weak evidence
WBGene00013300	Y57G11C.2	lgc-7		ionotropic		LGIC	nAChR	weak evidence
WBGene00013338	Y57G11C.49	lgc-8		ionotropic		LGIC	nAChR	weak evidence
WBGene00015412	C04C3.2	lgc-9		ionotropic		LGIC	nAChR	weak evidence
WBGene00022247	Y73B6BL.26	lgc-10		ionotropic		LGIC	nAChR	weak evidence
WBGene00000061	F48E3.7	lgc-11		ionotropic		LGIC	nAChR	weak evidence
WBGene00020048	R13A5.4	lgc-12		ionotropic		LGIC	nAChR	weak evidence
WBGene00011354	T01H10.1	lgc-13		ionotropic		LGIC	nAChR	weak evidence
WBGene00011355	T01H10.2	lgc-14		ionotropic		LGIC	nAChR	weak evidence
WBGene00011356	T01H10.3	lgc-15		ionotropic		LGIC	nAChR	weak evidence
WBGene00011358	T01H10.5	lgc-16		ionotropic		LGIC	nAChR	weak evidence
WBGene00011359	T01H10.6	lgc-17		ionotropic		LGIC	nAChR	weak evidence
WBGene00011360	T01H10.7	lgc-18		ionotropic		LGIC	nAChR	weak evidence
WBGene00013655	Y105C5B.16	lgc-19		ionotropic		LGIC	nAChR	weak evidence
WBGene00007191	B0491.4	lgc-20		ionotropic		LGIC	nAChR	weak evidence
WBGene00007903	C33G3.3	lgc-21		ionotropic		LGIC	nAChR	weak evidence
WBGene00017483	F15E6.2	lgc-22		ionotropic		LGIC	nAChR	weak evidence
WBGene00007594	C15A7.1	lgc-23		ionotropic		LGIC	nAChR	weak evidence
WBGene00045385	C15A7.4	lgc-24		ionotropic		LGIC	nAChR	weak evidence
WBGene00010994	R03E1.3	lgc-25		ionotropic		LGIC	nAChR	weak evidence
WBGene00021981	Y58G8A.1	lgc-26		ionotropic		LGIC	nAChR	weak evidence
WBGene00022283	Y74E4A.1	lgc-27		ionotropic		LGIC	nAChR	weak evidence
WBGene00044301	D2062.12	lgc-28		ionotropic		LGIC	nAChR	weak evidence
WBGene00044528	Y45G5AL.2	lgc-29		ionotropic		LGIC	nAChR	weak evidence
WBGene00019069	F58H7.3	lgc-30		ionotropic		LGIC	nAChR	weak evidence
WBGene00008997	F21A3.7	lgc-31		ionotropic		LGIC	nAChR	weak evidence
