## Supplemental Table 7 for "Molecular patterns of evolutionary changes throughout the whole nervous system of multiple nematode species"

### Sheet: GPCR families and genes
Table S7. GPCRs genes.
GPCRs are grouped according to their ligand family.
NP = Neuropeptide. NT = Neurotransmitter.
"other_enriched_nonSensory" -> the subsetted lists of other_GPCRs that are expressed in neurons other than the sensory neurons of the amphid and phasmid sensilla. Note that this includes sensory neurons if they are anatomically located elsewhere.
In AF16 and NIC203 lists, genes with C. elegans names are consesnual 1:1 orthologs.
Sheet #2 - Quantification of expressed GPCRs in each neuron class outside the amphid and phasmid sensilla.
NP_GPCR_N2	NP_GPCR_AF16	NP_GPCR_NIC203	NT_GPCR_N2	NT_GPCR_AF16	NT_GPCR_NIC203	other_GPCR_N2	other_GPCR_AF16	other_GPCR_NIC203	other_enriched_nonSensory_N2	other_enriched_nonSensory_AF16	other_enriched_nonSensory_NIC203
aex-2	aex-2	aex-2	ador-1	ador-1	ador-1	daf-37	aexr-1	aexr-1	daf-37	AH9.1	AH9.1
aexr-2	aexr-2	aexr-2	dop-1	dop-1	dop-1	dcar-1	AH9.1	AH9.1	gur-3	B0563.6	B0563.6
aexr-3	aexr-3	aexr-3	dop-2	dop-2	dop-2	gur-3	B0244.16	B0563.6	lite-1	C30B5.7	C30B5.7
B0034.5	B0034.5	B0034.5	dop-3	dop-3	dop-3	lite-1	B0244.7	C02H6.3	sra-6	C34B4.3	C34B4.3
C04C3.6	C04C3.6	C04C3.6	dop-4	dop-5	dop-4	nhr-290	B0563.6	C04C3.7	sra-10	daf-37	daf-37
C09F12.3	C09F12.3	C09F12.3	dop-5	dop-6	dop-5	odr-10	C04C3.7	C15A7.2	sra-14	dcar-1	F09C12.6
C17H11.1	C17H11.1	C17H11.1	dop-6	gar-1	dop-6	sra-1	C15A7.2	C15H9.3	sra-37	F09C12.6	F35H10.10
C24B5.1	C24B5.1	C24B5.1	gar-1	gar-2	gar-1	sra-2	C15H9.3	C30A5.10	srab-4	F39B2.8	F39B2.8
C47E8.3	C47E8.3	C47E8.3	gar-2	gar-3	gar-2	sra-3	C30A5.10	C30B5.7	srab-12	F57C9.6	F57C9.6
C50H11.13	C54D10.5	C54D10.5	gar-3	gbb-1	gar-3	sra-4	C30B5.7	C31B8.16	srab-14	fmil-1	gur-3
C54D10.5	ckr-1	ckr-1	gbb-1	gbb-2	gbb-1	sra-6	C34B4.3	C34B4.3	srb-13	gur-3	K01A12.3
ckr-1	D1014.2	ckr-2	gbb-2	mgl-1	gbb-2	sra-7	C54C6.4	C54E10.3	srb-16	K01A12.3	K01A6.6
ckr-2	daf-38	D1014.2	mgl-1	mgl-2	mgl-1	sra-8	D2023.1	D2023.1	srb-17	K01A6.6	lite-1
D1014.2	dlhd-1	daf-38	mgl-2	mgl-3	mgl-2	sra-9	daf-37	daf-37	srd-17	lite-1	ORF002332
daf-38	dmsr-1	dmsr-1	mgl-3	npr-11	mgl-3	sra-10	dcar-1	dcar-1	srd-32	QX1410_002344	ORF002333
dmsr-1	dmsr-2	dmsr-2	octr-1	octr-1	octr-1	sra-11	egl-47	egl-47	srd-49	QX1410_004071	ORF004870
dmsr-2	dmsr-3	dmsr-3	ser-1	ser-1	ser-1	sra-12	F07C3.16	F07C3.16	sre-3	QX1410_005139	ORF006216
dmsr-3	dmsr-4	dmsr-4	ser-2	ser-2	ser-2	sra-13	F09C12.6	F09C12.6	sre-4	QX1410_009891	ORF010911
dmsr-4	dmsr-5	dmsr-5	ser-3	ser-3	ser-3	sra-14	F10D2.16	F18E9.8	sre-6	QX1410_013022	ORF010912
dmsr-5	dmsr-6	dmsr-6	ser-4	ser-4	ser-4	sra-17	F27E5.5	F27E5.5	sre-14	QX1410_013715	ORF011253
dmsr-6	dmsr-7	dmsr-7	ser-5	ser-6	ser-5	sra-18	F27E5.8	F27E5.8	sre-22	QX1410_014037	ORF013822
dmsr-7	dmsr-8	dmsr-8	ser-6	ser-7	ser-6	sra-20	F35H10.10	F35H10.10	sre-23	QX1410_014117	ORF013887
dmsr-8	dmsr-13	egl-6	ser-7	tyra-2	ser-7	sra-21	F38E1.6	F38E1.6	srg-69	QX1410_014130	ORF014065
dmsr-9	egl-6	F13H6.5	tyra-2	tyra-3	tyra-2	sra-22	F39B2.8	F39B2.8	srh-59	QX1410_014815	ORF014066
dmsr-11	F13H6.5	F16C3.1	tyra-3		tyra-3	sra-23	F57C9.6	F57B1.9	srh-69	QX1410_015681	ORF014445
dmsr-12	F16C3.1	F36D4.4				sra-24	fmil-1	F57C9.6	srh-184	QX1410_015712	ORF014653
dmsr-13	F36D4.4	F40A3.7				sra-25	fshr-1	F57G9.7	srh-271	R11G10.3	ORF014704
dmsr-14	F40A3.7	F52D10.4				sra-26	gur-3	fkb-4	sri-1	sra-10	ORF015226
dmsr-15	F52D10.4	F54E4.2				sra-27	K01A12.3	fmi-1	sri-2	sra-14	ORF015434
dmsr-16	F54E4.2	F56A11.4				sra-28	K01A6.6	fmil-1	srr-4	sra-37	ORF016695
egl-6	F56A11.4	F59B2.13				sra-29	K08B5.1	fshr-1	srsx-6	srab-4	ORF016729
F13H6.5	F59B2.13	frpr-1				sra-30	K11E4.6	gur-3	srsx-8	srab-12	ORF017493
F16C3.1	frpr-1	frpr-2				sra-31	lat-1	K01A12.3	srsx-17	srab-14	ORF017945
F36D4.4	frpr-2	frpr-3				sra-32	lite-1	K01A6.6	srsx-18	srb-16	ORF017961
F40A3.7	frpr-3	frpr-4				sra-33	mom-5	K03H6.4	srsx-30	srd-32	ORF022440
F52D10.4	frpr-4	frpr-5				sra-34	npr-36	K08B5.1	sru-39	srd-49	R11G10.3
F54E4.2	frpr-5	frpr-6				sra-35	odr-10	K10C9.4	sru-47	sre-4	sra-10
F56A11.4	frpr-6	frpr-7				sra-36	QX1410_002343	K11E4.6	srv-1	sre-7	sra-11
F59B2.13	frpr-7	frpr-8				sra-37	QX1410_002344	lat-1	srv-2	sre-14	sra-13
frpr-1	frpr-8	frpr-9				sra-38	QX1410_002545	lite-1	srv-7	sre-23	sra-34
frpr-2	frpr-9	frpr-10				sra-39	QX1410_003243	npr-36	srv-32	srg-69	srab-12
frpr-3	frpr-10	frpr-13				srab-1	QX1410_003293	odr-10	srw-88	srh-39	srb-16
frpr-4	frpr-13	frpr-14				srab-2	QX1410_003413	ORF000251	srx-2	sri-20	srd-32
frpr-5	frpr-14	frpr-15				srab-3	QX1410_003414	ORF001933	srx-38	sro-1	sre-3
frpr-6	frpr-15	frpr-16				srab-4	QX1410_003431	ORF001946	srx-45	srsx-19	sre-4
frpr-7	frpr-16	frpr-17				srab-6	QX1410_003881	ORF001947	srx-115	srsx-35	sre-7
frpr-8	frpr-17	frpr-18				srab-7	QX1410_004017	ORF001948	str-97	srt-53	sre-23
frpr-9	frpr-18	frpr-19				srab-8	QX1410_004071	ORF002069	str-139	srv-2	srg-6
frpr-10	frpr-19	frpr-21				srab-9	QX1410_004072	ORF002332	str-144	srv-7	srg-69
frpr-11	frpr-21	gnrr-1				srab-10	QX1410_005018	ORF002333	str-162	srv-32	sro-1
frpr-12	gnrr-1	gnrr-2				srab-11	QX1410_005139	ORF002430	str-166	srx-2	srsx-19
frpr-13	gnrr-2	gnrr-3				srab-12	QX1410_005399	ORF002431		srx-45	srsx-30
frpr-14	gnrr-3	gnrr-5				srab-13	QX1410_005401	ORF002432		srxa-19	sru-47
frpr-15	gnrr-5	H09F14.1				srab-14	QX1410_005423	ORF002570		str-90	srv-1
frpr-16	H09F14.1	H23L24.4				srab-16	QX1410_005574	ORF002574		T10G3.2	srv-2
frpr-17	H23L24.4	K03H6.1				srab-17	QX1410_005575	ORF002622		T10H9.1	srv-7
frpr-18	K03H6.1	K03H6.5				srab-18	QX1410_005579	ORF002676		tag-89	srw-145
frpr-19	K03H6.5	lat-2				srab-20	QX1410_005734	ORF003842		Y32H12A.1	srx-2
frpr-21	lat-2	nmur-1				srab-21	QX1410_005744	ORF003844		Y41D4B.1	srx-14
gnrr-1	nmur-1	nmur-2				srab-22	QX1410_005821	ORF003850		Y57G11C.46	srx-45
gnrr-2	nmur-2	nmur-3				srab-23	QX1410_006125	ORF003851		Y77E11A.16	str-182
gnrr-3	nmur-3	npr-1				srab-24	QX1410_006964	ORF003857		ZC266.1	T04F8.2
gnrr-5	npr-1	npr-2				srab-25	QX1410_007433	ORF003858		ZK721.4	T10H9.1
gnrr-6	npr-2	npr-3				srab-26	QX1410_007714	ORF003860			tag-89
gnrr-7	npr-3	npr-4				srb-1	QX1410_007950	ORF003862			Y32H12A.1
H09F14.1	npr-4	npr-5				srb-2	QX1410_008210	ORF003863			Y57G11C.46
H23L24.4	npr-5	npr-6				srb-3	QX1410_008211	ORF003864			Y77E11A.16
K03H6.1	npr-6	npr-7				srb-5	QX1410_009346	ORF003869			ZC266.1
K03H6.5	npr-7	npr-8				srb-6	QX1410_009439	ORF003870			ZK721.4
lat-2	npr-8	npr-9				srb-7	QX1410_009440	ORF003885
nmur-1	npr-9	npr-10				srb-8	QX1410_009463	ORF003913
nmur-2	npr-10	npr-11				srb-11	QX1410_009464	ORF003915
nmur-3	npr-11	npr-12				srb-12	QX1410_009562	ORF003944
npr-1	npr-12	npr-13				srb-13	QX1410_009567	ORF003969
npr-2	npr-13	npr-14				srb-15	QX1410_009568	ORF003970
npr-3	npr-14	npr-15				srb-16	QX1410_009592	ORF003973
npr-4	npr-15	npr-16				srb-17	QX1410_009624	ORF003974
npr-5	npr-16	npr-17				srb-18	QX1410_009625	ORF003976
npr-6	npr-17	npr-18				srb-19	QX1410_009626	ORF003981
npr-7	npr-18	npr-19				srbc-1	QX1410_009628	ORF003982
npr-8	npr-19	npr-20				srbc-2	QX1410_009629	ORF003983
npr-9	npr-20	npr-21				srbc-3	QX1410_009774	ORF003985
npr-10	npr-21	npr-22				srbc-5	QX1410_009789	ORF004156
npr-11	npr-22	npr-23				srbc-6	QX1410_009890	ORF004159
npr-12	npr-23	npr-24				srbc-7	QX1410_009891	ORF004160
npr-13	npr-24	npr-25				srbc-8	QX1410_009893	ORF004161
npr-14	npr-25	npr-26				srbc-9	QX1410_009894	ORF004177
npr-15	npr-26	npr-27				srbc-10	QX1410_009922	ORF004180
npr-16	npr-27	npr-28				srbc-11	QX1410_009926	ORF004221
npr-17	npr-28	npr-29				srbc-12	QX1410_009927	ORF004335
npr-18	npr-29	npr-30				srbc-13	QX1410_009928	ORF004342
npr-19	npr-30	npr-31				srbc-14	QX1410_010089	ORF004345
npr-20	npr-31	npr-32				srbc-16	QX1410_010172	ORF004457
npr-21	npr-32	npr-33				srbc-17	QX1410_010173	ORF004543
npr-22	npr-33	npr-34				srbc-19	QX1410_010174	ORF004637
npr-23	npr-34	npr-35				srbc-20	QX1410_010232	ORF004638
npr-24	npr-35	npr-37				srbc-21	QX1410_010233	ORF004641
npr-25	npr-37	npr-38				srbc-22	QX1410_010236	ORF004642
npr-26	npr-38	npr-39				srbc-23	QX1410_010326	ORF004644
npr-27	npr-39	npr-40				srbc-24	QX1410_010328	ORF004660
npr-28	npr-40	npr-41				srbc-25	QX1410_010337	ORF004865
npr-29	npr-41	npr-42				srbc-26	QX1410_010338	ORF004866
npr-30	npr-42	npr-43				srbc-27	QX1410_010446	ORF004868
npr-31	npr-43	ntr-1				srbc-29	QX1410_010447	ORF004870
npr-32	ntr-1	ntr-2				srbc-30	QX1410_010451	ORF005100
npr-33	ntr-2	ORF006469				srbc-31	QX1410_010452	ORF005313
npr-34	pcdr-1	ORF016419				srbc-32	QX1410_010454	ORF005453
npr-35	pdfr-1	ORF016420				srbc-33	QX1410_010564	ORF005454
npr-37	QX1410_000507	pcdr-1				srbc-34	QX1410_010565	ORF005500
npr-38	QX1410_002098	pdfr-1				srbc-36	QX1410_010622	ORF005501
npr-39	QX1410_006325	R11F4.2				srbc-37	QX1410_010636	ORF006167
npr-40	QX1410_006529	R13H7.2				srbc-38	QX1410_010637	ORF006202
npr-41	QX1410_006531	seb-2				srbc-39	QX1410_010655	ORF006206
npr-42	QX1410_006532	seb-3				srbc-40	QX1410_010658	ORF006209
npr-43	QX1410_006534	sprr-1				srbc-41	QX1410_010659	ORF006210
ntr-1	QX1410_006535	sprr-2				srbc-42	QX1410_010660	ORF006211
ntr-2	QX1410_008603	sprr-3				srbc-43	QX1410_010663	ORF006215
pcdr-1	QX1410_015438	srsx-25				srbc-44	QX1410_010664	ORF006216
pdfr-1	QX1410_016385	T01B11.1				srbc-45	QX1410_010984	ORF006248
R11F4.2	QX1410_017250	T02D1.4				srbc-48	QX1410_010985	ORF006412
R13H7.2	QX1410_020908	T11F9.1				srbc-49	QX1410_011081	ORF006708
seb-2	QX1410_020909	T21H3.5				srbc-50	QX1410_011082	ORF006709
seb-3	R11F4.2	tkr-1				srbc-51	QX1410_011133	ORF006710
sprr-1	R13H7.2	tkr-2				srbc-54	QX1410_011135	ORF006711
sprr-2	seb-2	tkr-3				srbc-55	QX1410_011136	ORF006849
sprr-3	seb-3	trhr-1				srbc-56	QX1410_011536	ORF007026
srd-16	sprr-1	W10C4.1				srbc-57	QX1410_011937	ORF007456
srsx-24	sprr-2	Y37E11AL.1				srbc-58	QX1410_012096	ORF007673
srsx-25	sprr-3	Y40C5A.4				srbc-59	QX1410_012122	ORF007963
srw-115	srd-17	Y41D4B.24				srbc-60	QX1410_012295	ORF007966
srw-118	srsx-25	ZK1307.7				srbc-61	QX1410_012635	ORF008285
srw-122	T01B11.1	ZK813.5				srbc-62	QX1410_012641	ORF008514
srw-123	T02D1.4	ZK863.1				srbc-63	QX1410_012667	ORF008790
T01B11.1	T11F9.1	zzz-1				srbc-64	QX1410_012729	ORF009389
T02D1.4	tkr-1					srbc-65	QX1410_012734	ORF009390
T11F9.1	tkr-2					srbc-66	QX1410_012735	ORF010457
T21H3.5	tkr-3					srbc-67	QX1410_012736	ORF010459
tkr-1	trhr-1					srbc-68	QX1410_012739	ORF010477
tkr-2	W10C4.1					srbc-70	QX1410_012740	ORF010481
tkr-3	Y37E11AL.1					srbc-71	QX1410_012741	ORF010488
trhr-1	Y39A3B.1					srbc-75	QX1410_012742	ORF010546
W10C4.1	Y40C5A.4					srbc-76	QX1410_012743	ORF010547
Y37E11AL.1	Y41D4B.24					srbc-77	QX1410_012744	ORF010585
Y40C5A.4	ZK1307.7					srbc-78	QX1410_012745	ORF010609
Y41D4B.24	ZK813.5					srbc-79	QX1410_012952	ORF010620
ZK1307.7	ZK863.1					srbc-81	QX1410_013004	ORF010629
ZK813.5	zzz-1					srbc-82	QX1410_013010	ORF010630
ZK863.1						srbc-83	QX1410_013022	ORF010634
zzz-1						srbc-84	QX1410_013028	ORF010636
						srd-1	QX1410_013029	ORF010639
						srd-2	QX1410_013058	ORF010811
						srd-3	QX1410_013059	ORF010812
						srd-4	QX1410_013060	ORF010904
						srd-5	QX1410_013062	ORF010908
						srd-7	QX1410_013131	ORF010909
						srd-8	QX1410_013132	ORF010910
						srd-9	QX1410_013138	ORF010911
						srd-10	QX1410_013139	ORF010912
						srd-11	QX1410_013140	ORF010923
						srd-12	QX1410_013246	ORF010924
						srd-13	QX1410_013249	ORF010925
						srd-15	QX1410_013257	ORF010927
						srd-16	QX1410_013265	ORF011038
						srd-17	QX1410_013266	ORF011121
						srd-18	QX1410_013267	ORF011122
						srd-19	QX1410_013268	ORF011123
						srd-20	QX1410_013269	ORF011124
						srd-21	QX1410_013270	ORF011127
						srd-23	QX1410_013272	ORF011157
						srd-25	QX1410_013273	ORF011172
						srd-26	QX1410_013305	ORF011173
						srd-27	QX1410_013307	ORF011180
						srd-28	QX1410_013348	ORF011181
						srd-29	QX1410_013349	ORF011253
						srd-30	QX1410_013373	ORF011286
						srd-31	QX1410_013386	ORF011345
						srd-32	QX1410_013390	ORF011346
						srd-33	QX1410_013396	ORF011347
						srd-34	QX1410_013401	ORF011348
						srd-35	QX1410_013412	ORF011349
						srd-36	QX1410_013413	ORF011350
						srd-38	QX1410_013446	ORF011351
						srd-39	QX1410_013474	ORF011352
						srd-40	QX1410_013475	ORF011353
						srd-41	QX1410_013491	ORF011369
						srd-42	QX1410_013492	ORF011379
						srd-43	QX1410_013493	ORF011454
						srd-44	QX1410_013502	ORF011455
						srd-45	QX1410_013504	ORF011508
						srd-46	QX1410_013506	ORF011511
						srd-47	QX1410_013507	ORF011535
						srd-48	QX1410_013512	ORF011542
						srd-49	QX1410_013514	ORF011548
						srd-50	QX1410_013517	ORF011974
						srd-51	QX1410_013523	ORF011978
						srd-53	QX1410_013530	ORF011980
						srd-54	QX1410_013583	ORF011982
						srd-55	QX1410_013584	ORF012370
						srd-56	QX1410_013585	ORF012703
						srd-58	QX1410_013587	ORF013000
						srd-59	QX1410_013588	ORF013079
						srd-60	QX1410_013589	ORF013223
						srd-61	QX1410_013590	ORF013477
						srd-63	QX1410_013592	ORF013552
						srd-64	QX1410_013593	ORF013621
						srd-65	QX1410_013595	ORF013622
						srd-66	QX1410_013596	ORF013640
						srd-67	QX1410_013606	ORF013641
						srd-68	QX1410_013618	ORF013642
						srd-69	QX1410_013655	ORF013643
						srd-70	QX1410_013657	ORF013644
						srd-71	QX1410_013658	ORF013704
						srd-72	QX1410_013659	ORF013739
						srd-73	QX1410_013660	ORF013742
						srd-74	QX1410_013661	ORF013743
						srd-75	QX1410_013678	ORF013745
						sre-1	QX1410_013680	ORF013747
						sre-2	QX1410_013687	ORF013750
						sre-3	QX1410_013692	ORF013751
						sre-4	QX1410_013714	ORF013752
						sre-5	QX1410_013715	ORF013813
						sre-6	QX1410_013716	ORF013814
						sre-7	QX1410_013717	ORF013815
						sre-8	QX1410_013718	ORF013822
						sre-9	QX1410_013719	ORF013823
						sre-11	QX1410_013724	ORF013826
						sre-12	QX1410_013726	ORF013827
						sre-13	QX1410_013735	ORF013830
						sre-14	QX1410_013780	ORF013840
						sre-15	QX1410_013781	ORF013844
						sre-16	QX1410_013782	ORF013849
						sre-18	QX1410_013786	ORF013868
						sre-19	QX1410_013788	ORF013869
						sre-20	QX1410_013792	ORF013870
						sre-21	QX1410_013795	ORF013871
						sre-22	QX1410_013796	ORF013872
						sre-23	QX1410_013825	ORF013873
						sre-24	QX1410_013831	ORF013874
						sre-26	QX1410_013832	ORF013875
						sre-27	QX1410_013833	ORF013876
						sre-28	QX1410_013836	ORF013878
						sre-29	QX1410_013839	ORF013879
						sre-30	QX1410_013846	ORF013880
						sre-31	QX1410_013874	ORF013886
						sre-32	QX1410_013908	ORF013887
						sre-33	QX1410_013910	ORF013903
						sre-34	QX1410_013911	ORF013909
						sre-35	QX1410_014023	ORF013912
						sre-36	QX1410_014024	ORF013933
						sre-37	QX1410_014025	ORF013934
						sre-38	QX1410_014028	ORF013958
						sre-39	QX1410_014037	ORF014057
						sre-40	QX1410_014038	ORF014058
						sre-41	QX1410_014039	ORF014059
						sre-42	QX1410_014041	ORF014065
						sre-43	QX1410_014045	ORF014066
						sre-44	QX1410_014046	ORF014067
						sre-45	QX1410_014047	ORF014068
						sre-46	QX1410_014048	ORF014072
						sre-47	QX1410_014050	ORF014075
						sre-48	QX1410_014052	ORF014078
						sre-49	QX1410_014053	ORF014081
						sre-50	QX1410_014054	ORF014097
						sre-51	QX1410_014066	ORF014109
						sre-52	QX1410_014072	ORF014113
						sre-53	QX1410_014074	ORF014115
						sre-54	QX1410_014081	ORF014116
						sre-55	QX1410_014097	ORF014121
						sre-56	QX1410_014116	ORF014122
						srg-1	QX1410_014117	ORF014123
						srg-2	QX1410_014130	ORF014125
						srg-3	QX1410_014132	ORF014130
						srg-4	QX1410_014177	ORF014196
						srg-5	QX1410_014181	ORF014204
						srg-6	QX1410_014182	ORF014207
						srg-7	QX1410_014184	ORF014286
						srg-8	QX1410_014209	ORF014298
						srg-9	QX1410_014213	ORF014408
						srg-10	QX1410_014214	ORF014412
						srg-11	QX1410_014215	ORF014444
						srg-13	QX1410_014216	ORF014445
						srg-14	QX1410_014221	ORF014446
						srg-15	QX1410_014227	ORF014455
						srg-16	QX1410_014235	ORF014456
						srg-17	QX1410_014279	ORF014500
						srg-20	QX1410_014311	ORF014505
						srg-21	QX1410_014312	ORF014508
						srg-22	QX1410_014313	ORF014509
						srg-23	QX1410_014316	ORF014510
						srg-24	QX1410_014321	ORF014511
						srg-25	QX1410_014324	ORF014513
						srg-26	QX1410_014364	ORF014516
						srg-27	QX1410_014365	ORF014523
						srg-28	QX1410_014366	ORF014537
						srg-29	QX1410_014395	ORF014540
						srg-30	QX1410_014413	ORF014542
						srg-31	QX1410_014415	ORF014551
						srg-32	QX1410_014450	ORF014564
						srg-33	QX1410_014451	ORF014586
						srg-34	QX1410_014456	ORF014591
						srg-36	QX1410_014457	ORF014592
						srg-37	QX1410_014459	ORF014604
						srg-38	QX1410_014469	ORF014605
						srg-39	QX1410_014471	ORF014607
						srg-40	QX1410_014509	ORF014608
						srg-41	QX1410_014511	ORF014610
						srg-42	QX1410_014513	ORF014611
						srg-44	QX1410_014515	ORF014612
						srg-45	QX1410_014516	ORF014613
						srg-46	QX1410_014562	ORF014617
						srg-47	QX1410_014565	ORF014618
						srg-48	QX1410_014591	ORF014619
						srg-50	QX1410_014602	ORF014631
						srg-51	QX1410_014623	ORF014632
						srg-53	QX1410_014751	ORF014633
						srg-54	QX1410_014752	ORF014634
						srg-55	QX1410_014815	ORF014635
						srg-56	QX1410_014820	ORF014636
						srg-57	QX1410_014821	ORF014641
						srg-58	QX1410_014822	ORF014645
						srg-59	QX1410_014823	ORF014646
						srg-60	QX1410_014886	ORF014647
						srg-61	QX1410_014938	ORF014650
						srg-62	QX1410_014951	ORF014652
						srg-64	QX1410_014952	ORF014653
						srg-65	QX1410_014957	ORF014656
						srg-66	QX1410_014962	ORF014657
						srg-67	QX1410_014963	ORF014667
						srg-68	QX1410_014964	ORF014687
						srg-69	QX1410_014989	ORF014689
						srh-1	QX1410_014990	ORF014695
						srh-2	QX1410_015085	ORF014697
						srh-3	QX1410_015087	ORF014701
						srh-4	QX1410_015247	ORF014703
						srh-5	QX1410_015248	ORF014704
						srh-7	QX1410_015480	ORF014705
						srh-8	QX1410_015482	ORF014706
						srh-10	QX1410_015618	ORF014707
						srh-11	QX1410_015619	ORF014708
						srh-15	QX1410_015646	ORF014709
						srh-16	QX1410_015681	ORF014710
						srh-17	QX1410_015695	ORF014711
						srh-18	QX1410_015704	ORF014712
						srh-19	QX1410_015712	ORF014718
						srh-20	QX1410_015923	ORF014719
						srh-21	QX1410_015925	ORF014720
						srh-22	QX1410_015926	ORF014722
						srh-23	QX1410_015927	ORF014729
						srh-24	QX1410_015928	ORF014730
						srh-25	QX1410_015935	ORF014731
						srh-27	QX1410_015936	ORF014732
						srh-28	QX1410_015998	ORF014784
						srh-30	QX1410_015999	ORF014820
						srh-31	QX1410_016000	ORF014833
						srh-32	QX1410_016001	ORF014841
						srh-33	QX1410_016003	ORF014843
						srh-34	QX1410_016048	ORF014844
						srh-35	QX1410_016094	ORF014845
						srh-36	QX1410_016354	ORF014846
						srh-37	QX1410_016396	ORF014847
						srh-38	QX1410_016416	ORF014848
						srh-39	QX1410_016417	ORF014850
						srh-40	QX1410_016424	ORF014851
						srh-41	QX1410_016436	ORF014855
						srh-42	QX1410_016444	ORF014856
						srh-44	QX1410_016445	ORF014875
						srh-45	QX1410_016456	ORF014886
						srh-46	QX1410_016464	ORF014887
						srh-47	QX1410_016500	ORF014896
						srh-48	QX1410_016502	ORF014898
						srh-49	QX1410_016503	ORF014901
						srh-50	QX1410_016596	ORF014911
						srh-51	QX1410_016610	ORF014914
						srh-52	QX1410_016614	ORF014918
						srh-55	QX1410_016625	ORF014941
						srh-56	QX1410_016637	ORF014942
						srh-57	QX1410_016709	ORF014945
						srh-59	QX1410_016724	ORF014963
						srh-60	QX1410_016778	ORF014988
						srh-61	QX1410_016780	ORF014989
						srh-62	QX1410_016880	ORF015025
						srh-63	QX1410_018561	ORF015032
						srh-67	QX1410_018844	ORF015057
						srh-68	QX1410_019726	ORF015060
						srh-69	QX1410_019847	ORF015064
						srh-70	QX1410_019848	ORF015067
						srh-71	QX1410_020089	ORF015068
						srh-72	QX1410_020271	ORF015069
						srh-73	QX1410_020348	ORF015070
						srh-74	QX1410_020349	ORF015071
						srh-75	QX1410_020350	ORF015072
						srh-76	QX1410_020352	ORF015080
						srh-78	QX1410_020606	ORF015085
						srh-79	QX1410_020685	ORF015086
						srh-80	QX1410_020686	ORF015090
						srh-82	QX1410_020705	ORF015103
						srh-83	QX1410_021075	ORF015104
						srh-87	QX1410_021084	ORF015105
						srh-88	QX1410_021092	ORF015106
						srh-89	R02D5.6	ORF015109
						srh-92	R05F9.7	ORF015110
						srh-95	R11G10.3	ORF015111
						srh-97	sra-1	ORF015112
						srh-98	sra-10	ORF015116
						srh-99	sra-12	ORF015133
						srh-100	sra-14	ORF015134
						srh-102	sra-34	ORF015136
						srh-104	sra-37	ORF015138
						srh-105	srab-4	ORF015141
						srh-109	srab-12	ORF015145
						srh-111	srab-14	ORF015146
						srh-112	srab-24	ORF015149
						srh-113	srab-26	ORF015153
						srh-115	srb-6	ORF015154
						srh-116	srb-16	ORF015155
						srh-118	srb-17	ORF015156
						srh-119	srbc-41	ORF015159
						srh-120	srbc-45	ORF015193
						srh-122	srbc-57	ORF015194
						srh-123	srd-2	ORF015197
						srh-125	srd-4	ORF015198
						srh-127	srd-5	ORF015199
						srh-128	srd-9	ORF015200
						srh-129	srd-10	ORF015206
						srh-130	srd-11	ORF015207
						srh-131	srd-17	ORF015208
						srh-132	srd-23	ORF015210
						srh-133	srd-32	ORF015211
						srh-134	srd-33	ORF015212
						srh-135	srd-34	ORF015217
						srh-136	srd-35	ORF015220
						srh-137	srd-39	ORF015221
						srh-138	srd-49	ORF015222
						srh-139	srd-53	ORF015223
						srh-140	srd-55	ORF015224
						srh-141	srd-74	ORF015226
						srh-142	sre-1	ORF015227
						srh-145	sre-2	ORF015231
						srh-147	sre-3	ORF015235
						srh-148	sre-4	ORF015238
						srh-149	sre-5	ORF015262
						srh-154	sre-6	ORF015288
						srh-159	sre-7	ORF015295
						srh-166	sre-8	ORF015309
						srh-167	sre-9	ORF015310
						srh-169	sre-13	ORF015319
						srh-170	sre-14	ORF015351
						srh-171	sre-15	ORF015378
						srh-172	sre-20	ORF015379
						srh-173	sre-21	ORF015380
						srh-174	sre-23	ORF015382
						srh-177	sre-39	ORF015385
						srh-178	sre-49	ORF015388
						srh-179	srg-7	ORF015400
						srh-180	srg-16	ORF015431
						srh-181	srg-17	ORF015432
						srh-182	srg-25	ORF015434
						srh-183	srg-27	ORF015445
						srh-184	srg-30	ORF015446
						srh-185	srg-32	ORF015508
						srh-186	srg-33	ORF015509
						srh-187	srg-38	ORF015510
						srh-190	srg-48	ORF015512
						srh-192	srg-69	ORF015528
						srh-193	srh-1	ORF015540
						srh-194	srh-10	ORF015579
						srh-195	srh-11	ORF015628
						srh-199	srh-15	ORF015720
						srh-200	srh-16	ORF015778
						srh-201	srh-25	ORF015781
						srh-203	srh-27	ORF015790
						srh-204	srh-30	ORF015846
						srh-206	srh-39	ORF015847
						srh-207	srh-44	ORF015849
						srh-208	srh-45	ORF015850
						srh-209	srh-76	ORF015857
						srh-211	srh-125	ORF015858
						srh-212	srh-127	ORF015943
						srh-213	srh-190	ORF015944
						srh-214	srh-211	ORF015945
						srh-215	srh-268	ORF015948
						srh-216	srh-276	ORF015970
						srh-217	sri-4	ORF015971
						srh-218	sri-5	ORF015972
						srh-219	sri-11	ORF015999
						srh-220	sri-19	ORF016072
						srh-222	sri-20	ORF016073
						srh-223	sri-21	ORF016235
						srh-227	sri-65	ORF016236
						srh-228	srj-9	ORF016237
						srh-229	srj-11	ORF016243
						srh-231	srj-13	ORF016314
						srh-233	srj-21	ORF016419
						srh-234	srj-32	ORF016420
						srh-235	srm-1	ORF016422
						srh-236	srm-2	ORF016427
						srh-237	srm-3	ORF016428
						srh-239	srm-4	ORF016470
						srh-240	srm-6	ORF016472
						srh-241	srn-1	ORF016596
						srh-243	sro-1	ORF016621
						srh-244	srr-1	ORF016622
						srh-245	srr-2	ORF016695
						srh-246	srsx-16	ORF016709
						srh-247	srsx-17	ORF016710
						srh-248	srsx-19	ORF016711
						srh-250	srsx-21	ORF016717
						srh-251	srsx-30	ORF016720
						srh-252	srsx-31	ORF016729
						srh-255	srsx-32	ORF016733
						srh-257	srsx-33	ORF016757
						srh-258	srsx-35	ORF016928
						srh-264	srt-39	ORF016929
						srh-265	srt-42	ORF016955
						srh-266	srt-43	ORF016956
						srh-268	srt-52	ORF016957
						srh-269	srt-53	ORF016958
						srh-270	srt-59	ORF016959
						srh-271	srt-73	ORF016963
						srh-272	sru-7	ORF016966
						srh-274	sru-8	ORF016967
						srh-275	sru-35	ORF017029
						srh-276	sru-36	ORF017033
						srh-277	sru-40	ORF017034
						srh-279	sru-42	ORF017037
						srh-281	sru-47	ORF017038
						srh-282	sru-48	ORF017039
						srh-283	srv-1	ORF017041
						srh-284	srv-2	ORF017088
						srh-286	srv-7	ORF017183
						srh-287	srv-12	ORF017209
						srh-288	srv-32	ORF017261
						srh-289	srw-2	ORF017262
						srh-290	srw-4	ORF017263
						srh-291	srw-38	ORF017308
						srh-292	srw-87	ORF017351
						srh-293	srw-145	ORF017352
						srh-295	srx-1	ORF017421
						srh-296	srx-2	ORF017426
						srh-297	srx-10	ORF017432
						srh-298	srx-12	ORF017434
						srh-299	srx-14	ORF017445
						srh-300	srx-42	ORF017447
						srh-301	srx-43	ORF017456
						srh-303	srx-45	ORF017466
						srh-304	srx-46	ORF017468
						srh-305	srx-47	ORF017469
						srh-308	srx-50	ORF017470
						sri-1	srx-56	ORF017474
						sri-2	srx-59	ORF017477
						sri-4	srx-85	ORF017480
						sri-5	srx-95	ORF017484
						sri-6	srx-115	ORF017493
						sri-7	srx-117	ORF017494
						sri-9	srx-128	ORF017495
						sri-10	srx-136	ORF017500
						sri-11	srx-137	ORF017501
						sri-12	srxa-19	ORF017512
						sri-13	str-3	ORF017519
						sri-14	str-4	ORF017560
						sri-15	str-10	ORF017564
						sri-16	str-31	ORF017565
						sri-17	str-38	ORF017566
						sri-18	str-45	ORF017567
						sri-19	str-47	ORF017568
						sri-20	str-78	ORF017570
						sri-21	str-84	ORF017571
						sri-24	str-90	ORF017572
						sri-25	str-94	ORF017577
						sri-26	str-112	ORF017594
						sri-27	str-118	ORF017603
						sri-28	str-121	ORF017610
						sri-29	str-162	ORF017611
						sri-30	str-163	ORF017621
						sri-31	str-164	ORF017622
						sri-32	str-177	ORF017633
						sri-33	str-182	ORF017634
						sri-34	str-185	ORF017635
						sri-36	str-188	ORF017636
						sri-37	str-196	ORF017637
						sri-38	str-205	ORF017641
						sri-39	str-206	ORF017642
						sri-40	str-214	ORF017643
						sri-42	str-256	ORF017649
						sri-43	T04F8.2	ORF017650
						sri-45	T10G3.2	ORF017651
						sri-46	T10H9.1	ORF017652
						sri-47	T22C8.1	ORF017653
						sri-48	tag-89	ORF017654
						sri-50	W05H5.1	ORF017655
						sri-51	Y32H12A.1	ORF017658
						sri-53	Y41D4B.1	ORF017661
						sri-54	Y57A10C.9	ORF017662
						sri-57	Y57G11C.46	ORF017673
						sri-60	Y70C5A.2	ORF017688
						sri-61	Y77E11A.16	ORF017689
						sri-62	ZC266.1	ORF017690
						sri-63	ZK721.4	ORF017818
						sri-65		ORF017819
						sri-66		ORF017820
						sri-67		ORF017824
						sri-69		ORF017853
						sri-70		ORF017916
						sri-71		ORF017929
						sri-73		ORF017931
						sri-74		ORF017932
						sri-77		ORF017933
						sri-78		ORF017934
						srj-1		ORF017935
						srj-4		ORF017936
						srj-5		ORF017941
						srj-6		ORF017942
						srj-7		ORF017943
						srj-8		ORF017945
						srj-9		ORF017949
						srj-10		ORF017951
						srj-11		ORF017959
						srj-13		ORF017961
						srj-14		ORF018006
						srj-15		ORF018007
						srj-16		ORF018008
						srj-18		ORF018009
						srj-19		ORF018042
						srj-20		ORF018092
						srj-21		ORF018133
						srj-22		ORF018136
						srj-23		ORF018137
						srj-24		ORF018138
						srj-25		ORF018157
						srj-26		ORF018171
						srj-27		ORF018212
						srj-29		ORF018220
						srj-32		ORF018233
						srj-33		ORF018237
						srj-37		ORF018416
						srj-38		ORF018419
						srj-39		ORF018420
						srj-40		ORF018427
						srj-42		ORF018467
						srj-44		ORF018478
						srj-45		ORF018479
						srj-49		ORF018480
						srj-50		ORF018485
						srj-53		ORF018623
						srj-54		ORF018663
						srj-55		ORF018710
						srj-57		ORF018739
						srm-1		ORF018776
						srm-2		ORF018777
						srm-3		ORF018786
						srm-4		ORF018787
						srm-5		ORF019267
						srm-6		ORF019356
						srn-1		ORF019427
						srr-1		ORF019460
						srr-2		ORF019494
						srr-3		ORF019992
						srr-4		ORF020174
						srr-6		ORF020863
						srr-7		ORF021196
						srr-8		ORF021538
						srr-9		ORF021857
						srr-10		ORF021972
						srsx-1		ORF021973
						srsx-2		ORF021974
						srsx-3		ORF021975
						srsx-5		ORF022064
						srsx-6		ORF022065
						srsx-7		ORF022066
						srsx-8		ORF022067
						srsx-9		ORF022070
						srsx-10		ORF022329
						srsx-11		ORF022330
						srsx-12		ORF022331
						srsx-13		ORF022332
						srsx-14		ORF022334
						srsx-15		ORF022437
						srsx-16		ORF022438
						srsx-17		ORF022440
						srsx-18		ORF023286
						srsx-19		R02D5.6
						srsx-21		R05F9.6
						srsx-22		R11G10.3
						srsx-24		sra-10
						srsx-26		sra-11
						srsx-27		sra-12
						srsx-28		sra-13
						srsx-29		sra-14
						srsx-30		sra-26
						srsx-31		sra-33
						srsx-32		sra-34
						srsx-33		sra-36
						srsx-34		srab-4
						srsx-35		srab-12
						srsx-36		srab-13
						srsx-37		srab-23
						srsx-38		srab-26
						srsx-39		srb-5
						srsx-40		srb-6
						srt-1		srb-11
						srt-2		srb-12
						srt-3		srb-16
						srt-4		srb-17
						srt-5		srbc-13
						srt-6		srbc-40
						srt-7		srd-2
						srt-8		srd-4
						srt-9		srd-9
						srt-11		srd-10
						srt-12		srd-11
						srt-13		srd-12
						srt-14		srd-21
						srt-15		srd-23
						srt-16		srd-32
						srt-17		srd-33
						srt-18		srd-34
						srt-19		srd-35
						srt-20		srd-39
						srt-22		srd-49
						srt-23		srd-53
						srt-24		srd-74
						srt-25		sre-1
						srt-26		sre-3
						srt-27		sre-4
						srt-28		sre-5
						srt-29		sre-6
						srt-30		sre-7
						srt-31		sre-8
						srt-32		sre-9
						srt-33		sre-13
						srt-34		sre-14
						srt-35		sre-15
						srt-36		sre-19
						srt-37		sre-20
						srt-38		sre-23
						srt-39		sre-28
						srt-40		sre-39
						srt-41		sre-44
						srt-42		sre-49
						srt-43		srg-6
						srt-44		srg-7
						srt-45		srg-16
						srt-47		srg-25
						srt-48		srg-30
						srt-49		srg-31
						srt-50		srg-32
						srt-52		srg-33
						srt-53		srg-39
						srt-54		srg-48
						srt-55		srg-69
						srt-56		srh-1
						srt-59		srh-10
						srt-61		srh-11
						srt-62		srh-15
						srt-63		srh-16
						srt-64		srh-24
						srt-65		srh-27
						srt-67		srh-28
						srt-68		srh-30
						srt-69		srh-39
						srt-70		srh-44
						srt-73		srh-45
						srt-74		srh-56
						sru-1		srh-76
						sru-2		srh-127
						sru-3		srh-186
						sru-4		srh-268
						sru-6		srh-276
						sru-7		sri-4
						sru-8		sri-5
						sru-9		sri-18
						sru-11		sri-19
						sru-12		sri-20
						sru-13		sri-21
						sru-15		sri-65
						sru-16		srj-13
						sru-17		srj-21
						sru-18		srj-32
						sru-19		srj-33
						sru-20		srj-42
						sru-21		srm-1
						sru-22		srm-2
						sru-23		srm-6
						sru-24		srn-1
						sru-25		sro-1
						sru-26		srr-1
						sru-27		srr-2
						sru-28		srsx-16
						sru-29		srsx-19
						sru-30		srsx-21
						sru-31		srsx-28
						sru-33		srsx-30
						sru-35		srsx-31
						sru-36		srsx-32
						sru-37		srsx-33
						sru-38		srsx-35
						sru-39		srt-39
						sru-40		srt-41
						sru-42		srt-43
						sru-44		srt-44
						sru-45		srt-53
						sru-47		srt-59
						sru-48		srt-73
						srv-1		sru-7
						srv-2		sru-13
						srv-3		sru-35
						srv-4		sru-36
						srv-5		sru-47
						srv-6		sru-48
						srv-7		srv-1
						srv-8		srv-2
						srv-9		srv-6
						srv-10		srv-7
						srv-11		srv-8
						srv-12		srv-11
						srv-13		srv-12
						srv-14		srv-13
						srv-15		srw-2
						srv-16		srw-3
						srv-17		srw-4
						srv-19		srw-35
						srv-21		srw-87
						srv-22		srw-145
						srv-24		srx-2
						srv-25		srx-10
						srv-26		srx-12
						srv-27		srx-13
						srv-28		srx-14
						srv-29		srx-16
						srv-30		srx-33
						srv-31		srx-34
						srv-32		srx-43
						srv-34		srx-45
						srw-1		srx-46
						srw-2		srx-50
						srw-3		srx-59
						srw-4		srx-78
						srw-6		srx-85
						srw-7		srx-95
						srw-8		srx-117
						srw-9		srx-125
						srw-10		srx-135
						srw-11		srx-137
						srw-12		srxa-19
						srw-13		srz-1
						srw-14		str-3
						srw-15		str-4
						srw-16		str-10
						srw-17		str-45
						srw-19		str-67
						srw-20		str-78
						srw-21		str-89
						srw-22		str-90
						srw-23		str-94
						srw-24		str-96
						srw-26		str-112
						srw-29		str-114
						srw-30		str-121
						srw-31		str-162
						srw-32		str-163
						srw-33		str-164
						srw-34		str-166
						srw-35		str-177
						srw-36		str-182
						srw-38		str-185
						srw-39		str-206
						srw-40		str-214
						srw-41		str-256
						srw-42		T04F8.2
						srw-43		T06E4.7
						srw-44		T10G3.4
						srw-48		T10H9.1
						srw-51		T22C8.1
						srw-53		tag-89
						srw-54		W05H5.1
						srw-55		Y116A8C.40
						srw-56		Y32H12A.1
						srw-57		Y40B10A.5
						srw-59		Y41D4B.1
						srw-60		Y57G11C.46
						srw-61		Y62H9A.1
						srw-62		Y70C5A.2
						srw-63		Y77E11A.16
						srw-65		ZC266.1
						srw-66		ZK721.4
						srw-67
						srw-68
						srw-69
						srw-71
						srw-72
						srw-73
						srw-75
						srw-76
						srw-77
						srw-79
						srw-82
						srw-83
						srw-84
						srw-85
						srw-86
						srw-87
						srw-88
						srw-89
						srw-90
						srw-91
						srw-94
						srw-95
						srw-97
						srw-98
						srw-99
						srw-100
						srw-101
						srw-102
						srw-103
						srw-107
						srw-108
						srw-109
						srw-111
						srw-112
						srw-113
						srw-115
						srw-117
						srw-118
						srw-119
						srw-120
						srw-121
						srw-122
						srw-123
						srw-124
						srw-127
						srw-129
						srw-130
						srw-133
						srw-134
						srw-136
						srw-137
						srw-138
						srw-139
						srw-140
						srw-141
						srw-142
						srw-143
						srw-144
						srw-145
						srx-1
						srx-2
						srx-3
						srx-4
						srx-5
						srx-6
						srx-7
						srx-8
						srx-9
						srx-10
						srx-12
						srx-13
						srx-14
						srx-16
						srx-17
						srx-18
						srx-19
						srx-20
						srx-21
						srx-22
						srx-23
						srx-24
						srx-26
						srx-28
						srx-29
						srx-31
						srx-32
						srx-33
						srx-34
						srx-35
						srx-36
						srx-38
						srx-39
						srx-41
						srx-42
						srx-43
						srx-44
						srx-45
						srx-46
						srx-47
						srx-48
						srx-50
						srx-51
						srx-53
						srx-54
						srx-55
						srx-56
						srx-58
						srx-59
						srx-60
						srx-62
						srx-63
						srx-64
						srx-65
						srx-66
						srx-67
						srx-68
						srx-73
						srx-74
						srx-76
						srx-77
						srx-78
						srx-80
						srx-82
						srx-84
						srx-85
						srx-86
						srx-87
						srx-88
						srx-89
						srx-90
						srx-92
						srx-93
						srx-95
						srx-96
						srx-97
						srx-98
						srx-101
						srx-102
						srx-104
						srx-105
						srx-108
						srx-110
						srx-111
						srx-112
						srx-113
						srx-114
						srx-115
						srx-116
						srx-117
						srx-118
						srx-119
						srx-120
						srx-121
						srx-122
						srx-125
						srx-128
						srx-129
						srx-130
						srx-131
						srx-133
						srx-134
						srx-135
						srx-136
						srx-137
						srxa-1
						srxa-2
						srxa-4
						srxa-5
						srxa-6
						srxa-7
						srxa-8
						srxa-9
						srxa-10
						srxa-11
						srxa-12
						srxa-13
						srxa-14
						srxa-15
						srxa-16
						srxa-18
						srxa-19
						srz-1
						srz-3
						srz-4
						srz-5
						srz-6
						srz-8
						srz-9
						srz-10
						srz-11
						srz-12
						srz-13
						srz-14
						srz-15
						srz-16
						srz-18
						srz-19
						srz-20
						srz-23
						srz-24
						srz-25
						srz-28
						srz-29
						srz-31
						srz-32
						srz-37
						srz-38
						srz-42
						srz-43
						srz-44
						srz-47
						srz-48
						srz-54
						srz-56
						srz-58
						srz-59
						srz-60
						srz-61
						srz-62
						srz-63
						srz-64
						srz-66
						srz-67
						srz-69
						srz-70
						srz-71
						srz-72
						srz-74
						srz-75
						srz-76
						srz-78
						srz-79
						srz-82
						srz-83
						srz-85
						srz-90
						srz-91
						srz-94
						srz-95
						srz-96
						srz-97
						srz-99
						srz-100
						srz-101
						srz-102
						srz-103
						srz-104
						srz-105
						str-1
						str-2
						str-3
						str-4
						str-5
						str-6
						str-7
						str-8
						str-9
						str-10
						str-12
						str-13
						str-14
						str-15
						str-16
						str-18
						str-19
						str-20
						str-23
						str-25
						str-27
						str-28
						str-30
						str-31
						str-32
						str-33
						str-37
						str-38
						str-39
						str-40
						str-41
						str-43
						str-44
						str-45
						str-46
						str-47
						str-48
						str-52
						str-55
						str-56
						str-57
						str-60
						str-61
						str-63
						str-64
						str-66
						str-67
						str-68
						str-69
						str-71
						str-73
						str-74
						str-76
						str-77
						str-78
						str-79
						str-81
						str-82
						str-83
						str-84
						str-85
						str-86
						str-87
						str-88
						str-89
						str-90
						str-92
						str-93
						str-94
						str-96
						str-97
						str-99
						str-101
						str-102
						str-103
						str-106
						str-108
						str-109
						str-111
						str-112
						str-113
						str-114
						str-115
						str-116
						str-118
						str-119
						str-120
						str-121
						str-122
						str-123
						str-124
						str-125
						str-129
						str-130
						str-131
						str-134
						str-135
						str-136
						str-138
						str-139
						str-140
						str-141
						str-143
						str-144
						str-145
						str-146
						str-148
						str-149
						str-150
						str-151
						str-153
						str-154
						str-155
						str-156
						str-158
						str-159
						str-160
						str-161
						str-162
						str-163
						str-164
						str-165
						str-166
						str-168
						str-169
						str-170
						str-171
						str-172
						str-173
						str-174
						str-175
						str-176
						str-177
						str-178
						str-180
						str-181
						str-182
						str-185
						str-187
						str-188
						str-190
						str-193
						str-196
						str-198
						str-199
						str-200
						str-204
						str-205
						str-206
						str-207
						str-208
						str-209
						str-211
						str-214
						str-217
						str-220
						str-221
						str-222
						str-224
						str-225
						str-226
						str-227
						str-228
						str-229
						str-230
						str-231
						str-232
						str-233
						str-236
						str-238
						str-240
						str-243
						str-244
						str-245
						str-246
						str-247
						str-248
						str-249
						str-250
						str-252
						str-253
						str-254
						str-255
						str-256
						str-257
						str-258
						str-260
						str-261
						str-262
						str-263
						str-264
						str-265
						str-267

### Sheet: other_GPCR_per_neuron
cell_group	Neuron_category	how_many_GPCRs_N2	how_many_GPCRs_N2_percent	how_many_GPCRs_AF16	how_many_GPCRs_AF16_percent	how_many_GPCRs_NIC203	how_many_GPCRs_NIC203_percent	rank_N2	rank_AF16	rank_NIC203	sumRanks		Notes
PVT	Inter	9	17.6471	11	17.4603	20	28.9855	3	6	1	10		Quantification of expressed GPCRs in each neuron class outside the amphid and phasmid sensilla (thresholded data)
AIN	Inter	8	15.6863	11	17.4603	13	18.8406	4	6	2	12		Included are only GPCRs that do not belong to the families of neurotransmitter-binding and neuropeptide-binding GPCRs.
AIM	Inter	4	7.84314	14	22.2222	13	18.8406	11	1	2	14		Percentage columns -> percent of expressed GPCRs out of entire subsetted GPCR list within species.
RIP	Inter	6	11.7647	14	22.2222	9	13.0435	5	1	8	14
PVQ	Inter	11	21.5686	10	15.873	10	14.4928	1	10	6	17
I5	Pharynx	5	9.80392	11	17.4603	9	13.0435	6	6	8	20
URB	other_sensory	11	21.5686	9	14.2857	12	17.3913	1	16	4	21
ADA	Inter	4	7.84314	8	12.6984	12	17.3913	11	21	4	36
RIC	Inter	3	5.88235	10	15.873	10	14.4928	21	10	6	37
CAN	CAN	3	5.88235	10	15.873	9	13.0435	21	10	8	39
MI	Pharynx	4	7.84314	10	15.873	6	8.69565	11	10	23	44
RIR	Inter	4	7.84314	7	11.1111	9	13.0435	11	29	8	48
DVB	Motor	4	7.84314	8	12.6984	7	10.1449	11	21	18	50
AVL	Motor	2	3.92157	13	20.6349	8	11.5942	34	3	14	51
PVP	Inter	5	9.80392	6	9.52381	7	10.1449	6	34	18	58
I4	Pharynx	4	7.84314	7	11.1111	6	8.69565	11	29	23	63
AVG	Inter	2	3.92157	9	14.2857	8	11.5942	34	16	14	64
RIS	Inter	5	9.80392	11	17.4603	3	4.34783	6	6	55	67
RIG	Inter	2	3.92157	9	14.2857	7	10.1449	34	16	18	68
AIA	Inter	3	5.88235	6	9.52381	8	11.5942	21	34	14	69
AVE	Inter	2	3.92157	8	12.6984	8	11.5942	34	21	14	69
RIH	Inter	3	5.88235	6	9.52381	6	8.69565	21	34	23	78
URA	Motor	1	1.96078	13	20.6349	6	8.69565	53	3	23	79
DVC	Inter	4	7.84314	5	7.93651	6	8.69565	11	46	23	80
RIF	Inter	3	5.88235	7	11.1111	5	7.24638	21	29	31	81
NSM	Pharynx	2	3.92157	10	15.873	4	5.7971	34	10	39	83
ALA	Inter	2	3.92157	5	7.93651	9	13.0435	34	46	8	88
I2	Pharynx	5	9.80392	7	11.1111	3	4.34783	6	29	55	90
M5	Pharynx	5	9.80392	5	7.93651	4	5.7971	6	46	39	91
RMD_LR	Motor	1	1.96078	8	12.6984	7	10.1449	53	21	18	92
PVC	Inter	3	5.88235	6	9.52381	4	5.7971	21	34	39	94
AUA	Inter	2	3.92157	6	9.52381	5	7.24638	34	34	31	99
AVJ	Inter	2	3.92157	6	9.52381	5	7.24638	34	34	31	99
VD_DD	Motor	2	3.92157	6	9.52381	5	7.24638	34	34	31	99
AVF	Inter	1	1.96078	7	11.1111	7	10.1449	53	29	18	100
I1	Pharynx	2	3.92157	5	7.93651	6	8.69565	34	46	23	103
M4	Pharynx	4	7.84314	4	6.34921	5	7.24638	11	62	31	104
RMH	Motor	0	0	8	12.6984	9	13.0435	75	21	8	104
ALM_PLM_AVM_PVM	other_sensory	3	5.88235	5	7.93651	4	5.7971	21	46	39	106
PVR	Inter	3	5.88235	5	7.93651	4	5.7971	21	46	39	106
RID	Inter	2	3.92157	6	9.52381	4	5.7971	34	34	39	107
RME_DV	Motor	0	0	10	15.873	6	8.69565	75	10	23	108
RMD_DV	Motor	2	3.92157	8	12.6984	3	4.34783	34	21	55	110
SMB	Motor	3	5.88235	6	9.52381	3	4.34783	21	34	55	110
AVA	Inter	1	1.96078	8	12.6984	4	5.7971	53	21	39	113
RMG	Inter	1	1.96078	8	12.6984	4	5.7971	53	21	39	113
M2	Pharynx	3	5.88235	5	7.93651	3	4.34783	21	46	55	122
URY	other_sensory	3	5.88235	4	6.34921	4	5.7971	21	62	39	122
RME_LR	Motor	1	1.96078	9	14.2857	3	4.34783	53	16	55	124
I6	Pharynx	3	5.88235	3	4.7619	5	7.24638	21	74	31	126
M3	Pharynx	1	1.96078	6	9.52381	4	5.7971	53	34	39	126
SIB	Motor	1	1.96078	5	7.93651	5	7.24638	53	46	31	130
M1	Pharynx	4	7.84314	6	9.52381	1	1.44928	11	34	86	131
AIY	Inter	0	0	12	19.0476	3	4.34783	75	5	55	135
AVH	Inter	1	1.96078	4	6.34921	6	8.69565	53	62	23	138
BDU	Inter	1	1.96078	5	7.93651	4	5.7971	53	46	39	138
IL1	other_sensory	3	5.88235	5	7.93651	2	2.89855	21	46	73	140
PHC	other_sensory	2	3.92157	2	3.1746	5	7.24638	34	82	31	147
RIB	Inter	2	3.92157	3	4.7619	4	5.7971	34	74	39	147
RIM	Inter	2	3.92157	4	6.34921	3	4.34783	34	62	55	151
AVD	Inter	1	1.96078	5	7.93651	3	4.34783	53	46	55	154
BAG	other_sensory	1	1.96078	5	7.93651	3	4.34783	53	46	55	154
IL2_DV	other_sensory	1	1.96078	5	7.93651	3	4.34783	53	46	55	154
PDA	Motor	1	1.96078	4	6.34921	4	5.7971	53	62	39	154
SMD	Motor	1	1.96078	5	7.93651	3	4.34783	53	46	55	154
OLQ	other_sensory	4	7.84314	3	4.7619	2	2.89855	11	74	73	158
PVW	Inter	1	1.96078	6	9.52381	2	2.89855	53	34	73	160
AQR_PQR_URX	other_sensory	2	3.92157	3	4.7619	3	4.34783	34	74	55	163
OLL	other_sensory	2	3.92157	3	4.7619	3	4.34783	34	74	55	163
FLP_PVD	other_sensory	0	0	9	14.2857	2	2.89855	75	16	73	164
VA_VB_DA_DB	Motor	2	3.92157	4	6.34921	2	2.89855	34	62	73	169
AIB	Inter	1	1.96078	4	6.34921	3	4.34783	53	62	55	170
ALN_PLN	other_sensory	1	1.96078	5	7.93651	2	2.89855	53	46	73	172
SIA	Motor	1	1.96078	5	7.93651	2	2.89855	53	46	73	172
AVK	Inter	0	0	4	6.34921	4	5.7971	75	62	39	176
AIZ	Inter	2	3.92157	3	4.7619	2	2.89855	34	74	73	181
SDQ	other_sensory	1	1.96078	1	1.5873	3	4.34783	53	87	55	195
ADE_PDE_CEP	other_sensory	0	0	2	3.1746	4	5.7971	75	82	39	196
RIV	Inter	0	0	1	1.5873	4	5.7971	75	87	39	201
SAA	Inter	0	0	3	4.7619	3	4.34783	75	74	55	204
RIA	Inter	1	1.96078	2	3.1746	2	2.89855	53	82	73	208
AS_SAB	Motor	0	0	4	6.34921	2	2.89855	75	62	73	210
LUA	Inter	0	0	4	6.34921	2	2.89855	75	62	73	210
PDB	Motor	0	0	4	6.34921	2	2.89855	75	62	73	210
DVA	Inter	0	0	2	3.1746	3	4.34783	75	82	55	212
MC	Pharynx	1	1.96078	2	3.1746	1	1.44928	53	82	86	221
AVB	Inter	0	0	3	4.7619	2	2.89855	75	74	73	222
IL2_LR	other_sensory	0	0	4	6.34921	1	1.44928	75	62	86	223
