## Supplemental Table 8 for "Molecular patterns of evolutionary changes throughout the whole nervous system of multiple nematode species"

### Sheet: All NSSP genes
N2	AF16	NIC203			Table S8. Neuronal small secreted proteins (NSSP genes).
B0252.8	B0252.8	B0252.8			Sheet 1 - All genes passing the NSSP criteria in each of the three Caenorhabditis species.
B0432.14	B0432.14	B0432.14			N2 - C. elegans
C04E6.13	C04E6.13	C04E6.13			AF16 - C. briggsae
C04F12.5	C06E4.2	C04F12.5			NIC203 - C. tropicalis
C05E7.3	C07A12.2	C05E7.3			For AF16 and NIC203 lists, genes with C. elegans gene names are consensual 1:1 orthologs.
C07B5.3	C07B5.3	C07A12.2
C09G1.5	C09G1.5	C07B5.3
C10C5.7	C10C5.7	C09G1.5
C12D5.3	C11E4.8	C13A10.2
C12D5.5	C13A10.2	C16D9.9
C13A10.2	C15H9.9	C25D7.15
C18A11.2	C18A11.2	C25G6.1
C25D7.15	C25D7.15	C25G6.4
C25G6.1	C25G6.1	C30F2.4
C25G6.4	C30F2.4	C30G7.2
C30F2.4	C30G7.2	C39D10.2
C30G7.2	C39D10.2	C43F9.7
C39D10.2	C43F9.7	C44B11.4
C44B11.4	C44B11.4	C45E1.4
C45E1.4	C47D2.1	C47D2.1
C47D2.1	C54C6.5	C54C6.5
C50H11.8	D1007.18	D1007.18
C54C6.5	D2096.9	D2089.3
D1007.18	E02A10.4	D2096.9
D1007.19	F02E11.2	ddn-2
D2089.3	F07C3.2	droe-4
D2096.9	F09E5.14	E02A10.4
ddn-2	F10E9.12	E04D5.5
droe-4	F13E9.12	F02E11.2
E02A10.4	F15G9.5	F07C3.2
E04D5.5	F17C11.2	F09E5.14
F01E11.18	F35H10.2	F09E5.16
F02E11.2	F38E9.6	F10E9.12
F07C3.2	F41E6.17	F13E9.12
F09E5.14	F41E7.7	F17C11.2
F09E5.16	F53B7.7	F27B10.1
F13E9.12	F53F8.7	F35H10.2
F13E9.15	F58B4.3	F36H9.7
F17C11.2	H17B01.5	F38E9.6
F26A1.19	K03B4.4	F38G1.3
F27B10.1	K07C5.9	F40A3.1
F28A12.3	K07D4.4	F41E6.17
F35H10.2	K07D4.9	F41E7.7
F38E9.6	K11H12.7	F53B7.7
F41B4.2	msa-1	F53F8.7
F41E6.17	QX1410_002587	F56F11.1
F41E7.7	QX1410_002597	F58B4.3
F53B7.7	QX1410_002600	F58B4.6
F53F4.17	QX1410_005782	H17B01.5
F53F8.7	QX1410_006590	K02B12.9
H17B01.5	QX1410_009863	K03B4.4
hot-7	QX1410_010789	K07C5.9
K02B12.9	QX1410_012577	K07D4.9
K03B4.4	QX1410_018887	K11H12.7
K07C5.9	QX1410_019283	M03D4.3
K07D4.9	QX1410_020051	msa-1
K11H12.7	QX1410_020198	ORF020506
M02D8.6	QX1410_020205	ORF022000
M03D4.3	QX1410_020538	ORF022001
msa-1	QX1410_020659	ORF022004
R09F10.5	QX1410_020912	ORF023025
R11D1.12	QX1410_020930	R04A9.1
R13A1.5	R09F10.5	R09F10.5
spp-24	R11D1.12	R11D1.12
spp-28	R13A1.5	R13A1.5
T01B7.9	spp-28	T01B7.9
T02C12.5	T01B7.9	T02C12.5
T02E1.8	T02C12.5	T02E1.8
T02E9.5	T02E1.8	T02E9.5
T07D1.3	T02E9.5	T06G6.12
T10B9.9	T06G6.12	T07D1.3
T22E5.1	T10B9.9	T10B9.9
T23B12.11	T23B7.3	T20B3.14
T23B7.3	T26C5.5	T22E5.1
T26C5.5	T26G10.5	T23B12.11
T26G10.5	Y119C1B.6	T26G10.5
Y119C1B.6	Y43B11AR.1	W02B12.16
Y23H5B.1	Y43C5A.7	Y119C1B.6
Y39F10A.1	Y43F8B.11	Y38H6A.5
Y41C4A.6	Y53F4B.51	Y39F10A.1
Y43B11AR.1	Y76B12C.8	Y41C4A.6
Y43C5A.7	ZK180.7	Y43B11AR.1
Y43F8A.1	ZK856.6	Y43C5A.7
Y45F3A.4	ZK971.1	Y45F3A.4
Y73B6BL.47		Y76B12C.8
Y76B12C.8		ZK370.6
ZK180.7		ZK622.5
ZK370.6		ZK856.6
ZK742.7
ZK971.1

### Sheet: NSSP per species
Genes considered NSSPs in all 3 species				NSSPs in 2 but not 3 species				NSSPs in only 1 species					Table S8. Neuronal small secreted proteins (NSSP genes).
N2	AF16	NIC203		N2	AF16	NIC203		N2	AF16	NIC203			Sheet 2 - Genes grouped according to the number of species in which they fulfill the NSSP criteria.
B0252.8	B0252.8	B0252.8		C04F12.5		C04F12.5		C12D5.3	C06E4.2	C16D9.9			Left - 1:1:1 ortholog NSSP in all three species.
B0432.14	B0432.14	B0432.14		C05E7.3		C05E7.3		C12D5.5	C11E4.8	F36H9.7			Middle - Orthologs are NSSP in two but not three species.
C04E6.13	C04E6.13	C04E6.13			C07A12.2	C07A12.2		C50H11.8	C15H9.9	F38G1.3			Right - Genes pass the NSSP criteria in only one species.
C07B5.3	C07B5.3	C07B5.3		C10C5.7	C10C5.7			D1007.19	F15G9.5	F40A3.1			For AF16 and NIC203 lists, genes with C. elegans gene names are consensual 1:1 orthologs.
C09G1.5	C09G1.5	C09G1.5		C18A11.2	C18A11.2			F01E11.18	K07D4.4	F56F11.1
C13A10.2	C13A10.2	C13A10.2		C25G6.4		C25G6.4		F13E9.15	QX1410_002587	F58B4.6
C25D7.15	C25D7.15	C25D7.15			C43F9.7	C43F9.7		F26A1.19	QX1410_002597	ORF020506
C25G6.1	C25G6.1	C25G6.1		C45E1.4		C45E1.4		F28A12.3	QX1410_002600	ORF022000
C30F2.4	C30F2.4	C30F2.4		D2089.3		D2089.3		F41B4.2	QX1410_005782	ORF022001
C30G7.2	C30G7.2	C30G7.2		ddn-2		ddn-2		F53F4.17	QX1410_006590	ORF022004
C39D10.2	C39D10.2	C39D10.2		droe-4		droe-4		hot-7	QX1410_009863	ORF023025
C44B11.4	C44B11.4	C44B11.4		E04D5.5		E04D5.5		M02D8.6	QX1410_010789	R04A9.1
C47D2.1	C47D2.1	C47D2.1		F09E5.16		F09E5.16		spp-24	QX1410_012577	T20B3.14
C54C6.5	C54C6.5	C54C6.5			F10E9.12	F10E9.12		Y23H5B.1	QX1410_018887	W02B12.16
D1007.18	D1007.18	D1007.18		F27B10.1		F27B10.1		Y43F8A.1	QX1410_019283	Y38H6A.5
D2096.9	D2096.9	D2096.9			F58B4.3	F58B4.3		Y73B6BL.47	QX1410_020051	ZK622.5
E02A10.4	E02A10.4	E02A10.4		K02B12.9		K02B12.9		ZK742.7	QX1410_020198
F02E11.2	F02E11.2	F02E11.2		M03D4.3		M03D4.3			QX1410_020205
F07C3.2	F07C3.2	F07C3.2		spp-28	spp-28				QX1410_020538
F09E5.14	F09E5.14	F09E5.14			T06G6.12	T06G6.12			QX1410_020659
F13E9.12	F13E9.12	F13E9.12		T07D1.3		T07D1.3			QX1410_020912
F17C11.2	F17C11.2	F17C11.2		T22E5.1		T22E5.1			QX1410_020930
F35H10.2	F35H10.2	F35H10.2		T23B12.11		T23B12.11			Y43F8B.11
F38E9.6	F38E9.6	F38E9.6		T23B7.3	T23B7.3				Y53F4B.51
F41E6.17	F41E6.17	F41E6.17		T26C5.5	T26C5.5
F41E7.7	F41E7.7	F41E7.7		Y39F10A.1		Y39F10A.1
F53B7.7	F53B7.7	F53B7.7		Y41C4A.6		Y41C4A.6
F53F8.7	F53F8.7	F53F8.7		Y45F3A.4		Y45F3A.4
H17B01.5	H17B01.5	H17B01.5		ZK180.7	ZK180.7
K03B4.4	K03B4.4	K03B4.4		ZK370.6		ZK370.6
K07C5.9	K07C5.9	K07C5.9			ZK856.6	ZK856.6
K07D4.9	K07D4.9	K07D4.9		ZK971.1	ZK971.1
K11H12.7	K11H12.7	K11H12.7
msa-1	msa-1	msa-1
R09F10.5	R09F10.5	R09F10.5
R11D1.12	R11D1.12	R11D1.12
R13A1.5	R13A1.5	R13A1.5
T01B7.9	T01B7.9	T01B7.9
T02C12.5	T02C12.5	T02C12.5
T02E1.8	T02E1.8	T02E1.8
T02E9.5	T02E9.5	T02E9.5
T10B9.9	T10B9.9	T10B9.9
T26G10.5	T26G10.5	T26G10.5
Y119C1B.6	Y119C1B.6	Y119C1B.6
Y43B11AR.1	Y43B11AR.1	Y43B11AR.1
Y43C5A.7	Y43C5A.7	Y43C5A.7
Y76B12C.8	Y76B12C.8	Y76B12C.8

### Sheet: NSSP per cell type
cell_group	Neuron_category	how_many_SSPs_N2	how_many_SSPs_AF16	how_many_SSPs_NIC203	rank_N2	rank_AF16	rank_NIC203	sumRanks		Table S8. Neuronal small secreted proteins (NSSP genes).
ADL	sensilla	28	28	22	1	1	3	5		Sheet 3 - Quantification of expressed NSSPs in each neuron class (thresholded data).
RIC	Inter	22	26	25	3	2	2	7
AQR_PQR_URX	other_sensory	22	23	22	3	4	3	10
RMD_LR	Motor	20	24	26	8	3	1	12
RIR	Inter	21	19	20	5	11	8	24
PVQ	Inter	25	18	21	2	20	5	27
AWB	sensilla	19	23	18	10	4	17	31
AWCs	sensilla	17	21	21	20	6	5	31
URB	other_sensory	19	20	18	10	8	17	35
VA_VB_DA_DB	Motor	16	20	21	27	8	5	40
ALM_PLM_AVM_PVM	other_sensory	18	18	19	14	20	12	46
PVC	Inter	17	18	20	20	20	8	48
ASG	sensilla	21	17	18	5	29	17	51
AVJ	Inter	19	19	16	10	11	31	52
SMD	Motor	17	18	19	20	20	12	52
AUA	Inter	16	19	18	27	11	17	55
ASK	sensilla	17	19	16	20	11	31	62
RMD_DV	Motor	16	19	17	27	11	24	62
RIF	Inter	18	18	16	14	20	31	65
AVE	Inter	17	16	19	20	34	12	66
BAG	other_sensory	13	20	19	52	8	12	72
DVA	Inter	16	16	18	27	34	17	78
ASH_PHA_PHB	sensilla	15	19	16	37	11	31	79
RIS	Inter	15	19	16	37	11	31	79
SAA	Inter	15	18	17	37	20	24	81
BDU	Inter	20	13	18	8	60	17	85
IL2_LR	other_sensory	17	16	16	20	34	31	85
AVA	Inter	14	16	20	44	34	8	86
AVH	Inter	18	13	19	14	60	12	86
RMH	Motor	19	15	16	10	45	31	86
ADA	Inter	21	21	11	5	6	80	91
IL1	other_sensory	15	16	17	37	34	24	95
RIG	Inter	14	19	15	44	11	42	97
PVR	Inter	15	15	18	37	45	17	99
AIN	Inter	16	16	15	27	34	42	103
AVD	Inter	16	18	13	27	20	58	105
RMG	Inter	18	19	11	14	11	80	105
IL2_DV	other_sensory	18	12	17	14	71	24	109
NSM	Pharynx	12	15	20	59	45	8	112
RIV	Inter	14	15	17	44	45	24	113
I5	Pharynx	16	15	15	27	45	42	114
OLQ	other_sensory	18	18	11	14	20	80	114
AIM	Inter	16	13	16	27	60	31	118
RID	Inter	14	16	14	44	34	48	126
AIY	Inter	16	15	13	27	45	58	130
RIM	Inter	12	17	15	59	29	42	130
VD_DD	Motor	14	13	16	44	60	31	135
ASJ	sensilla	17	12	14	20	71	48	139
M1	Pharynx	16	15	12	27	45	67	139
SIA	Motor	13	17	13	52	29	58	139
AVB	Inter	11	16	15	73	34	42	149
PVT	Inter	12	13	16	59	60	31	150
AFD	sensilla	12	17	12	59	29	67	155
PVP	Inter	14	15	12	44	45	67	156
ADF	sensilla	14	14	13	44	55	58	157
SIB	Motor	15	14	12	37	55	67	159
M2	Pharynx	12	12	16	59	71	31	161
SMB	Motor	12	14	14	59	55	48	162
ASI	sensilla	11	16	13	73	34	58	165
M4	Pharynx	13	10	17	52	89	24	165
RME_DV	Motor	13	16	11	52	34	80	166
RIH	Inter	11	12	17	73	71	24	168
M5	Pharynx	13	12	14	52	71	48	171
I1	Pharynx	12	16	11	59	34	80	173
AS_SAB	Motor	10	15	14	82	45	48	175
MI	Pharynx	15	11	13	37	81	58	176
ADE_PDE_CEP	other_sensory	12	13	13	59	60	58	177
AIZ	Inter	12	17	9	59	29	89	177
AVK	Inter	13	13	12	52	60	67	179
URY	other_sensory	11	18	10	73	20	86	179
I4	Pharynx	14	11	13	44	81	58	183
ALA	Inter	12	13	12	59	60	67	186
PVW	Inter	12	13	12	59	60	67	186
PDA	Motor	10	13	14	82	60	48	190
ALN_PLN	other_sensory	9	13	15	89	60	42	191
RME_LR	Motor	10	14	13	82	55	58	195
AIA	Inter	12	12	12	59	71	67	197
RIP	Inter	9	12	14	89	71	48	208
FLP_PVD	other_sensory	11	15	8	73	45	92	210
AVG	Inter	10	11	14	82	81	48	211
PHC	other_sensory	9	14	12	89	55	67	211
DVC	Inter	11	9	14	73	93	48	214
M3	Pharynx	10	10	14	82	89	48	219
AIB	Inter	11	11	12	73	81	67	221
OLL	other_sensory	13	11	8	52	81	92	225
PDB	Motor	9	12	12	89	71	67	227
RIB	Inter	12	11	6	59	81	96	236
I6	Pharynx	11	6	12	73	97	67	237
RIA	Inter	11	11	10	73	81	86	240
SDQ	other_sensory	12	8	10	59	95	86	240
I2	Pharynx	10	12	9	82	71	89	242
URA	Motor	7	11	12	96	81	67	244
AVL	Motor	9	12	8	89	71	92	252
MC	Pharynx	9	10	11	89	89	80	258
AVF	Inter	8	10	9	95	89	89	273
DVB	Motor	10	8	6	82	95	96	273
LUA	Inter	6	9	8	97	93	92	282
CAN	CAN	5	6	4	98	97	98	293
