## Supplemental Table 9 for "Molecular patterns of evolutionary changes throughout the whole nervous system of multiple nematode species"

### Sheet: Nematode strains
Caenorhabditis nematode strains
General note
All genome engineering and transgenics in C. briggsae were performed on the AF16 background.
All genome engineering and transgenic in C. tropicalis were performed on the NIC203 background.
Context	Species	Strain	Genotype	source	comments
sequencing	C. elegans	N2	wild type	CGC
sequencing	C. briggsae	AF16	wild type	CGC
sequencing	C. tropicalis	NIC203	wild type	Braendle lab
lim-6	C. elegans	OH18619	lim-6(ot1391[lim-6::gfp]) X	This study	Endogenous CRISPR insertion right before STOP codon.
lim-6	C. elegans	OH18648	otIs669(neuropal) V, him-5(e1490); lim-6(ot1391[lim-6::gfp]) X	This study	C. elegans lim-6 reporter allele crossed with the NeuroPAL strain,
lim-6	C. briggsae	OH18640	Cbr-lim-6(ot1393[Cbr-lim-6::gfp]) X	This study	Endogenous CRISPR insertion right before STOP codon.
lim-6	C. tropicalis	OH18624	Ctr-lim-6(ot1392[Ctr-lim-6::gfp]) X	This study	Endogenous CRISPR insertion right before STOP codon.
ceh-32	C. elegans	OH16477	ceh-32(ot1040[ceh-32::GFP::LoxP::3x FLAG]) V;	OH lab, published	Endogenous CRISPR insertion right before STOP codon.
ceh-32	C. briggsae	OH18854	Cbr-ceh-32::gfp(ot1431[Cbr-ceh-32::gfp]) V	This study	Endogenous CRISPR insertion right before STOP codon.
ceh-32	C. briggsae	OH19588	Cbr-unc-17(ot1440[Cbr-unc-17::t2a::mScarlet3::H2B]) IV;Cbr-ceh-32::gfp(ot1431[Cbr-ceh-32::gfp]) V	This study	C. briggsae ceh-32::gfp reporter allele crossed with unc-17::mScarlet3 reporter allele
ceh-32	C. briggsae	OH19593	Cbr-eat-4(ot1507[Cbr-eat-4::sl2::mScarlet3::H2B]) III;Cbr-ceh-32::gfp(ot1431[Cbr-ceh-32::gfp]) V	This study	C. briggsae ceh-32::gfp reporter allele crossed with eat-4::mScarlet3 reporter allele				lgc-37
ceh-32	C. tropicalis	OH18853	Ctr-ceh-32(ot1430[ceh-32::gfp]) V	This study	Endogenous CRISPR insertion right before STOP codon.
ceh-32	C. tropicalis	OH19566	Ctr-unc-17(ot1513[Ctr-unc-17::t2a::mScarlet3::h2b]) IV ; Ctr-ceh-32(ot1430[ceh-32::gfp]) V	This study	C. tropicalis ceh-32::gfp reporter allele crossed with unc-17::mScarlet3 reporter allele
eat-4	C. elegans	OH17337	eat-4(syb4257[eat-4::T2A::GFP::H2B]) III; him-8(e1489) IV; otIs696	OH lab, published	Endogenous CRISPR insertion right before STOP codon. Crossed with NeuroPAL strain.
eat-4	C. briggsae	OH18594	Cbr-eat-4(ot1371[Cbr-eat-4::t2a::gfp::h2b]) III	This study	Endogenous CRISPR insertion right before STOP codon.
eat-4	C. briggsae	OH19202	Cbr-eat-4(ot1507[Cbr-eat-4::sl2::mScarlet3::H2B]) III	This study	Endogenous CRISPR insertion directly downstream of STOP codon.
eat-4	C. tropicalis	OH19211	Ctr-eat-4(ot1512[Ctr-eat-4::sl2::mScarlet3::h2b]) III	This study	Endogenous CRISPR insertion directly downstream of STOP codon.
unc-17	C. elegans	OH17380	unc-17(syb4491[unc-17::T2A::GFP:H2B]) IV; otIs669 him-5 V	OH lab, published	Endogenous CRISPR insertion right before STOP codon. Cross with NeuroPAL strain.
unc-17	C. briggsae	OH18892	Cbr-unc-17(ot1440[Cbr-unc-17::t2a::mScarlet3::H2B]) IV	This study	Endogenous CRISPR insertion right before STOP codon.
unc-17	C. tropicalis	OH19212	Ctr-unc-17(ot1513[Ctr-unc-17::t2a::mScarlet3::h2b]) IV	This study	Endogenous CRISPR insertion right before STOP codon.
unc-25	C. elegans	OH18595	unc-25(ot1372[unc-25::t2a:gfp::h2b]) III	OH lab, published	Endogenous CRISPR insertion right before STOP codon.
unc-25	C. elegans	OH18644	unc-25(ot1372[unc-25::t2a:gfp::h2b]) III; otIs669 V; him-5(e1490) V	OH lab, published	C. elegans unc-25 reporter allele crossed with the NeuroPAL strain,
unc-25	C. briggsae	OH18596	Cbr-unc-25(ot1373[Cbr-unc-25::t2a::gfp::h2b]) III	This study	Endogenous CRISPR insertion right before STOP codon.
unc-25	C. briggsae	OH19259	Cbr-unc-25(ot1524[Cbr-unc-25::sl2::mScarlet3::h2b]) III	This study	Endogenous CRISPR insertion directly downstream of STOP codon.
unc-25	C. tropicalis	OH18671	Ctr-unc-25(ot1397[Ctr-unc-25::t2a::gfp::h2b]) III	This study	Endogenous CRISPR insertion right before STOP codon.
cat-1	C. elegans	OH18786	cat-1(syb6486[cat-1::SL2::gfp::H2B]) X; otIs669 him-5 V	OH lab, published	Endogenous CRISPR insertion directly downstream of STOP codon. Crossed with NeuroPAL strain.
cat-1	C. briggsae	OH19781	Cbr-cat-1(ot1621[Cbr-cat-1::sl2::mScarlet3::h2b]) X	This study	Endogenous CRISPR insertion directly downstream of STOP codon.
cat-1	C. tropicalis	OH19827	Ctr-cat-1(ot1631[Ctr-cat-1::sl2::mScarlet3::h2b]) X	This study	Endogenous CRISPR insertion directly downstream of STOP codon.
lgc-37	C. elegans	OH14544	pha-1(e2123) otEx6800[fMG007(WRM0640aC06_lgc37_SL2_NLS_YFP_H2B), pha-1(+) ttx-3::mCHOPTI line 3-2]	OH lab, published	Cel lgc-37::YFP fosmid, pha-1 selection (grow at 25ºC)
lgc-37	C. elegans	OH14546	pha-1(e2123) otEx6802[pMG249(lgc-37(5kb prom)::gfp, pha-1(+) line 5]	OH lab, published	Cel lgc-37::GFP promoter fusion, pha-1 selection (grow at 25ºC)
lgc-37	C. briggsae	OH19094	Cbr-lgc-37(ot1475[Cbr-lgc-37::t2a::mScarlet3::h2b]) III	This study	Endogenous CRISPR insertion right before STOP codon.
lgc-37	C. tropicalis	OH19123	Ctr-lgc-37(ot1487[Ctr-lgc-37::t2a::mScarlet3::h2b]) III	This study	Endogenous CRISPR insertion right before STOP codon.
lgc-37	C. briggsae	OH19828	Cbr-lgc-37(ot1475[Cbr-lgc-37::t2a::mScarlet3::h2b]) III;otEx8311[Cel-srlf-7p::GFP + inx-6::TagRFP] - Line_1	This study	Cel-srlf-7p::gfp promoter fusion (568bp) driving expression in all 6 RMD neurons. Injected into lgc-37::t2a:mScarlet3::h2b background
lgc-37	C. briggsae	OH19829	Cbr-lgc-37(ot1475[Cbr-lgc-37::t2a::mScarlet3::h2b]) III;otEx8312[Cel-srlf-7p::GFP + inx-6::TagRFP] - Line_2	This study	Cel-srlf-7p::gfp promoter fusion (568bp) driving expression in all 6 RMD neurons. Injected into lgc-37::t2a:mScarlet3::h2b background
lgc-37	C. tropicalis	OH19830	Ctr-lgc-37(ot1487[Ctr-lgc-37::t2a::mScarlet3::h2b]) III;otEx8313[Cel-srlf-7p::GFP + inx-6::TagRFP]	This study	Cel-srlf-7p::gfp promoter fusion (568bp) driving expression in all 6 RMD neurons. Injected into lgc-37::t2a:mScarlet3::h2b background
nlp-3	C. elegans	PHX8008	nlp-3(syb8008[nlp-3:sl2:gfp::h2b])	This study (SunyBiotech)	Endogenous CRISPR insertion directly downstream of STOP codon.
nlp-3	C. briggsae	OH18829	Cbr-nlp-3(ot1423[Cbr-nlp-3::SL2::GFP::H2B]) X	This study	Endogenous CRISPR insertion directly downstream of STOP codon.
nlp-3	C. tropicalis	OH18961	Ctr-nlp-3(ot1453[Ctr-nlp-3::sl2::gfp:h2b]) X	This study	Endogenous CRISPR insertion directly downstream of STOP codon..The 15 first nucleotides of the standard SL2 sequence (right downstream of nlp-18 STOP) are missing but bright gfp fluorescence is clearly detectable.
nlp-18	C. elegans	OH18821	nlp-18(ot1421[nlp-18::SL2::gfp::h2b]) II	This study	Endogenous CRISPR insertion directly downstream of STOP codon.
nlp-18	C. elegans	OH18831	nlp-18(ot1421[nlp-18::SL2::gfp::h2b]) II; otIs669(neuropal); him-5(e1490)	This study	C. elegans nlp-18 reporter allele crossed with the NeuroPAL strain,
nlp-18	C. briggsae	OH18832	Cbr-nlp-18(ot1424[Cbr-nlp-18::SL2::GFP::H2B]) II	This study	Endogenous CRISPR insertion directly downstream of STOP codon.
nlp-18	C. briggsae	OH19184	Cbr-nlp-18(ot1424[Cbr-nlp-18::SL2::GFP::H2B]) II; Cbr-unc-17(ot1440[Cbr-unc-17::t2a::mScarlet3::H2B]) IV	This study	C. briggsae nlp-18::gfp reporter allele crossed with unc-17::mScarlet3 reporter allele
nlp-18	C. tropicalis	OH19089	Ctr-nlp-18(ot1474[Ctr-nlp-18::sl2::gfp:h2b]) II	This study	Endogenous CRISPR insertion directly downstream of STOP codon.
nlp-18	C. tropicalis	OH19239	Ctr-nlp-18(ot1474[Ctr-nlp-18::sl2::gfp:h2b]) II;Ctr-unc-17(ot1513[Ctr-unc-17::t2a::mScarlet3::h2b]) IV	This study	C. tropicalis nlp-18::gfp reporter allele crossed with unc-17::mScarlet3 reporter allele
nlp-11	C. elegans	PHX4759	nlp-11(syb4759[nlp-11::SL2::GFP::H2B]) II	SunyBiotech	Endogenous CRISPR insertion directly downstream of STOP codon.
nlp-11	C. elegans	OH19218	nlp-11(syb4759[nlp-11:sl2:GFP::H2B]) II; otIs669 V; him-5(e1490) V	OH lab, published	C. elegans nlp-11 reporter allele crossed with the NeuroPAL strain,
nlp-11	C. tropicalis	OH18826	Ctr-nlp-11(ot1422[Ctr-nlp-11::SL2::GFP::H2B]) II	This study	Endogenous CRISPR insertion directly downstream of STOP codon.
nlp-11	C. tropicalis	OH19248	Ctr-nlp-11(ot1422[Ctr-nlp-11::SL2::GFP::H2B]) II;Ctr-eat-4(ot1512[Ctr-eat-4::sl2::mScarlet3::h2b]) III	This study	C. tropicalis nlp-11::gfp reporter allele crossed with eat-4::mScarlet3 reporter allele
nlp-11	C. tropicalis	OH19260	Ctr-nlp-11(ot1422[Ctr-nlp-11::SL2::GFP::H2B])II;Ctr-unc-17(ot1513[Ctr-unc-17::t2a::mScarlet3::h2b]) IV	This study	C. tropicalis nlp-11::gfp reporter allele crossed with unc-17::mScarlet3 reporter allele
NSSP secretion	C. elegans	OH19731	pha-1(e2123); otEx8282[unc-129p::ins-1::TagRFP::SL2::GFP::H2B::tbb-2 3' UTR + pha-1 rescue]	This study	Positive control. Expression of ins-1::TagRFP in motor neurons of the ventral nerve cord. Plasmids pLG01[50ng/μl] +pBX[50ng/μl] injected into pha-1(e2123) C. elegans worms. Line 1	Positive control. Expression of ins-1::TagRFP in motor neurons of the ventral nerve cord. Plasmids pLG01[50ng/μl] +pBX[50ng/μl] injected in N2 worms
NSSP secretion	C. elegans	OH19732	pha-1(e2123); otEx8283[unc-129p::ins-1::TagRFP::SL2::GFP::H2B::tbb-2 3' UTR + pha-1 rescue]	This study	Positive control. Expression of ins-1::TagRFP in motor neurons of the ventral nerve cord. Plasmids pLG01[50ng/μl] +pBX[50ng/μl] injected into pha-1(e2123) C. elegans worms Line 2
NSSP secretion	C. elegans	OH19733	pha-1(e2123); otEx8284[unc-129p::C04E6.13::TagRFP::SL2::GFP::H2B::tbb-2 3' UTR + pha-1 rescue]	This study	Expression of NSSP gene fused to TagRFP in motor neurons of the ventral nerve cord. Plasmids pLG03[50ng/μl] +pBX[50ng/μl] injected in pha-1(e2123) C. elegans worms
NSSP secretion	C. elegans	OH19738	pha-1(e2123); otEx8287[unc-129p::C44B11.4::TagRFP::SL2::GFP::H2B::tbb-2 3' UTR+ pha-1 rescue]	This study	Expression of NSSP gene fused to TagRFP in motor neurons of the ventral nerve cord. Plasmids pLG04[50ng/μl] +pBX[50ng/μl] injected in pha-1(e2123) C. elegans worms. Line 1
NSSP secretion	C. elegans	OH19740	pha-1(e2123); otEx8289[unc-129p::C39D10.2::TagRFP::SL2::GFP::H2B::tbb-2 3' UTR+ pha-1 rescue]	This study	Expression of NSSP gene fused to TagRFP in motor neurons of the ventral nerve cord. Plasmids pLG05[50ng/μl] +pBX[50ng/μl] injected in pha-1(e2123) C. elegans worms
NSSP secretion	C. elegans	OH19741	pha-1(e2123); otEx8290[unc-129p::Y76B12C.8::TagRFP::SL2::GFP::H2B::tbb-2 3' UTR + pha-1 rescue]	This study	Expression of NSSP gene fused to TagRFP in motor neurons of the ventral nerve cord. Plasmids pLG06[50ng/μl] +pBX[50ng/μl] injected in pha-1(e2123) C. elegans worms. Line1
NSSP secretion	C. elegans	OH19742	pha-1(e2123); otEx8291[unc-129p::Y76B12C.8::TagRFP::SL2::GFP::H2B::tbb-2 3' UTR+ pha-1 rescue]]	This study	Expression of NSSP gene fused to TagRFP in motor neurons of the ventral nerve cord. Plasmids pLG06[50ng/μl] +pBX[50ng/μl] injected in pha-1(e2123) C. elegans worms. Line2
NSSP secretion	C. elegans	OH19744	pha-1(e2123); otEx8293[unc-129p::Y119C1B.6::TagRFP::SL2::GFP::H2B::tbb-2 3' UTR + pha-1 rescue]	This study	Expression of NSSP gene fused to TagRFP in motor neurons of the ventral nerve cord. Plasmids pLG07[50ng/μl] +pBX[50ng/μl] injected in pha-1(e2123) C. elegans worms. Line1
NSSP secretion	C. elegans	OH19745	pha-1(e2123); otEx8294[unc-129p::TagRFP::SL2::GFP::H2B::tbb-2 3' UTR+ pha-1 rescue]	This study	Negative control. Expression of TagRFP not fused to a y other protein in motor neurons of the ventral nerve cord. Plasmids pLG08[50ng/μl] +pBX[50ng/μl] injected into pha-1(e2123) C. elegans worms.
NSSP secretion	C. elegans	OH19784	pha-1(e2123); otEx8300[unc-129p::C44B11.4::TagRFP::SL2::GFP::H2B::tbb-2 3' UTR+ pha-1 rescue]	This study	Expression of NSSP gene fused to TagRFP in motor neurons of the ventral nerve cord. Plasmids pLG04[50ng/μl] +pBX[50ng/μl] injected in pha-1(e2123) C. elegans worms. Line 2
NSSP secretion	C. elegans	OH19785	pha-1(e2123); otEx8301[unc-129p::Y119C1B.6::TagRFP::SL2::GFP::H2B::tbb-2 3' UTR + pha-1 rescue]	This study	Expression of NSSP gene fused to TagRFP in motor neurons of the ventral nerve cord. Plasmids pLG07[50ng/μl] +pBX[50ng/μl] injected in pha-1(e2123) C. elegans worms. Line2

### Sheet: crRNAs and ssODNs
CRISPR Reagents
Context	species	Reagent	ID	Sequence	length (bp)	source	enzyme	Description
dpy-10	C. briggsae	crRNA	IATcr018	TCCGGAAATCGTACGGCTCG	20	IDT	Cas9	Cbr-dpy-10 tageting gain-of-function roller mutation
dpy-10	C. briggsae	ssODN	IATssODN005	GAATCCATGGGAAGCTCCGCTTCCATAAGCACCACAGGCGGTACGATTTCCGGATAGTTTCATTTTGCCGAATTG	75	IDT	Cas9	Gain-of-function missense mutation in Cbr-py-10(heterozygotes are rol, homozygotes are dpy)
dpy-10	C. tropicalis	crRNA	IATcr029	TCTGGAAATCGTACAGCTCG	20	IDT	Cas9	Ctr-dpy-10 tageting gain-of-function roller mutation
dpy-10	C. tropicalis	ssODN	IATssODN014	AAAACCATGAGAAGCTCCACTGCCATATGCACCacAGgcGGTACGATTTCCAGAAAGTTTCATTTTTCCGTATTG	75	IDT	Cas9	Gain-of-function missense mutation in Ctr-dpy-10 (heterozygotes are rol, homozygotes are dpy)
lim-6	C. elegans	crRNA	IATcr032	AAAAAAAGTCAAGAGTGATA	20	IDT	Cas9	N2_lim-6 near C'
lim-6	C. elegans	ssODN	IATssODN019	AAGCGGGTGGTTTGATTTCCGAACAAAAAAAGTCATTTGTATAGTTCATCCATGCCATGTGTAATCCCAGCAGCTGTTACAAACTCAAGAAGGACCATGTGGTCTCTCTTTTCGTTGGGATCTTTCGAAAGGGCAGATTGTGTGGACAGGTAATGGTTGTCTGGTAAAAGGACAGGGCCATCGCCAATTGGAGTATTTTGTTGATAATGGTCTGCTAGTTGAACGCTTCCATCTTCAATGTTGTGTCTAATTTTGAAGTTctgaaaatttaaatcagattagttagttagtaaaatcatgtttaaacttacAACTTTGATTCCATTCTTTTGTTTGTCTGCCATGATGTATACATTGTGTGAGTTATAGTTGTATTCCAATTTGTGTCCAAGAATGTTT…	940	homemade	Cas9	Cel-lim-6::gfp
lim-6	C. briggsae	crRNA	IATcr033	CACCAAAATCAAGAATGATA	20	IDT	Cas9	AF16_lim-6 near C'
lim-6	C. briggsae	ssODN	IATssODN020	AATATATAAAATGCAATAAACAAACACCAAAATCATTTGTATAGTTCATCCATGCCATGTGTAATCCCAGCAGCTGTTACAAACTCAAGAAGGACCATGTGGTCTCTCTTTTCGTTGGGATCTTTCGAAAGGGCAGATTGTGTGGACAGGTAATGGTTGTCTGGTAAAAGGACAGGGCCATCGCCAATTGGAGTATTTTGTTGATAATGGTCTGCTAGTTGAACGCTTCCATCTTCAATGTTGTGTCTAATTTTGAAGTTctgaaaatttaaatcagattagttagttagtaaaatcatgtttaaacttacAACTTTGATTCCATTCTTTTGTTTGTCTGCCATGATGTATACATTGTGTGAGTTATAGTTGTATTCCAATTTGTGTCCAAGAATGTTT…	940	homemade	Cas9	Cbr-lim-6::gfp
lim-6	C. tropicalis	crRNA	IATcr034	TTGAAAAATCAGGACTGATA	20	IDT	Cas9	NIC203_lim-6 near C'
lim-6	C. tropicalis	ssODN	IATssODN021	ATCAATGAAAAATTTTCAAATTGTTTGAAAAATCATTTGTATAGTTCATCCATGCCATGTGTAATCCCAGCAGCTGTTACAAACTCAAGAAGGACCATGTGGTCTCTCTTTTCGTTGGGATCTTTCGAAAGGGCAGATTGTGTGGACAGGTAATGGTTGTCTGGTAAAAGGACAGGGCCATCGCCAATTGGAGTATTTTGTTGATAATGGTCTGCTAGTTGAACGCTTCCATCTTCAATGTTGTGTCTAATTTTGAAGTTctgaaaatttaaatcagattagttagttagtaaaatcatgtttaaacttacAACTTTGATTCCATTCTTTTGTTTGTCTGCCATGATGTATACATTGTGTGAGTTATAGTTGTATTCCAATTTGTGTCCAAGAATGTTT…	940	homemade	Cas9	Ctr-lim-6::gfp
ceh-32	C. briggsae	crRNA	IATcr048	TTGAGATGTCGATGACTTCG	20	IDT	Cas9	AF16_ceh-32 near C'
ceh-32	C. briggsae	ssODN	IATssODN036	AAGAAATAATTACAACTGAATAAAATAAGATTTCATTTGTATAGTTCATCCATGCCATGTGTAATCCCAGCAGCTGTTACAAACTCAAGAAGGACCATGTGGTCTCTCTTTTCGTTGGGATCTTTCGAAAGGGCAGATTGTGTGGACAGGTAATGGTTGTCTGGTAAAAGGACAGGGCCATCGCCAATTGGAGTATTTTGTTGATAATGGTCTGCTAGTTGAACGCTTCCATCTTCAATGTTGTGTCTAATTTTGAAGTTctgaaaatttaaatcagattagttagttagtaaaatcatgtttaaacttacAACTTTGATTCCATTCTTTTGTTTGTCTGCCATGATGTATACATTGTGTGAGTTATAGTTGTATTCCAATTTGTGTCCAAGAATGTTT…	960	homemade	Cas9	Cbr-ceh-32::gfp
ceh-32	C. tropicalis	crRNA	IATcr049	GAAATCAACGACATCTCAAT	20	IDT	Cas9	NIC203_ceh-32 near C'
ceh-32	C. tropicalis	ssODN	IATssODN037	GAGAAATCGGAGGATGCAACTCAATCGTCTCCGAAGAGTACCACTAGTCAGTCTGAAATGAGTAAAGGAGAAGAACTTTTCACTGGAGTTGTCCCAATTCTTGTTGAATTAGATGGTGATGTTAATGGGCACAAATTTTCTGTCAGTGGAGAGGGTGAAGGTGATGCAACATACGGAAAACTTACCCTTAAATTTATTTGCACTACTGGAAAACTACCTGTTCCATGGgtaagtttaaacatatatatactaactaaccctgattatttaaattttcagCCAACACTTGTCACTACTTTCTgTTATGGTGTTCAATGCTTcTCgAGATACCCAGATCATATGAAACgGCATGACTTTTTCAAGAGTGCCATGCCCGAAGGTTATGTACAGGAAAGAACT…	959	homemade	Cas9	Ctr-ceh-32::gfp
eat-4	C. briggsae	crRNA	IATcr056	AAAACCCACACTACCAGCAG	20	IDT	Cas9	AF16_eat-4 C'
eat-4	C. briggsae	ssODN	IATssODN045	attaattaaataattatttatAAATGGAACTTCTTCTACTTGCTGGAAGTGTACTTGGTAACGGCCTTGGTTCCCTCAGACACGGCGTGCTTGGCAAGCTCTCCTGGAAGGATCAGACGGACAGCGGTCTGAATTTCGCGGGATGAGATTGTGGAACGCTTGTTGTAGTGAGCAAGACGGGATGCTTCAGCAGCAATACGCTCGAAGACATCGTTGACAAAAGAGTTCATGATAGACATGGCTTTGGAGGAAACTCCAGTGTCTGGATGAACTTGCTTGAGGACACGGTAGATGTAGACGGAGTATGATTCCTTACGGGCATGACGTCTCTTCTTTCCGTCCTTTGGCTTCGTAACGGTCTTGGCGGCCTTCTTGGCTCCCTTGGCAGATGGCTTTGGT…	1489	homemade	Cas9	AF16_eat-4::sl2::mScarlet3::h2b
eat-4	C. tropicalis	crRNA	IATcr057	AGAATCCACATTATCAACAA	20	IDT	Cas9	NIC203_eat-4 C'
eat-4	C. tropicalis	ssODN	IATssODN046	AAAAAATAAATAAATAAAGAAAAAACTATAAATGACTACTTGCTGGAAGTGTACTTGGTAACGGCCTTGGTTCCCTCAGACACGGCGTGCTTGGCAAGCTCTCCTGGAAGGATCAGACGGACAGCGGTCTGAATTTCGCGGGATGAGATTGTGGAACGCTTGTTGTAGTGAGCAAGACGGGATGCTTCAGCAGCAATACGCTCGAAGACATCGTTGACAAAAGAGTTCATGATAGACATGGCTTTGGAGGAAACTCCAGTGTCTGGATGAACTTGCTTGAGGACACGGTAGATGTAGACGGAGTATGATTCCTTACGGGCATGACGTCTCTTCTTTCCGTCCTTTGGCTTCGTAACGGTCTTGGCGGCCTTCTTGGCTCCCTTGGCAGATGGCTTTGGT…	1489	homemade	Cas9	NIC203_eat-4::sl2::mScarlet3::h2b
unc-17	C. briggsae	crRNA	IATcr051	TCTAGAAGGATCTACCACTG	20	IDT	Cas9	AF16_ unc-17 near C'
unc-17	C. briggsae	ssODN	IATssODN039	AGCTTCAGATTTCTAGAAGGATCTAGAAGGATCTACTTGCTGGAAGTGTACTTGGTAACGGCCTTGGTTCCCTCAGACACGGCGTGCTTGGCAAGCTCTCCTGGAAGGATCAGACGGACAGCGGTCTGAATTTCGCGGGATGAGATTGTGGAACGCTTGTTGTAGTGAGCAAGACGGGATGCTTCAGCAGCAATACGCTCGAAGACATCGTTGACAAAAGAGTTCATGATAGACATGGCTTTGGAGGAAACTCCAGTGTCTGGATGAACTTGCTTGAGGACACGGTAGATGTAGACGGAGTATGATTCCTTACGGGCATGACGTCTCTTCTTTCCGTCCTTTGGCTTCGTAACGGTCTTGGCGGCCTTCTTGGCTCCCTTGGCAGATGGCTTTGGTGGG…	1279	homemade	Cas9	Cbr-unc-17::T2A::mScarlet3::H2B
unc-17	C. tropicalis	crRNA	IATcr052	TAAAACATGTTCTACCACTG	20	IDT	Cas9	NIC203_ unc-17 near C'
unc-17	C. tropicalis	ssODN	IATssODN040	AAAGACGATAAAAATGAAGTCTAAAACATGTTCTACTTGCTGGAAGTGTACTTGGTAACGGCCTTGGTTCCCTCAGACACGGCGTGCTTGGCAAGCTCTCCTGGAAGGATCAGACGGACAGCGGTCTGAATTTCGCGGGATGAGATTGTGGAACGCTTGTTGTAGTGAGCAAGACGGGATGCTTCAGCAGCAATACGCTCGAAGACATCGTTGACAAAAGAGTTCATGATAGACATGGCTTTGGAGGAAACTCCAGTGTCTGGATGAACTTGCTTGAGGACACGGTAGATGTAGACGGAGTATGATTCCTTACGGGCATGACGTCTCTTCTTTCCGTCCTTTGGCTTCGTAACGGTCTTGGCGGCCTTCTTGGCTCCCTTGGCAGATGGCTTTGGTGGG…	1279	homemade	Cas9	Ctr-unc-17::T2A::mScarlet3::H2B
unc-25	C. elegans	crRNA	IATcr035	TGTGGACATTGGAGAGTCTT	20	IDT	Cas9	N2_unc-25 near C'
unc-25	C. elegans	ssODN	IATssODN022	ACTTTCTCATCAAGGAAATTGTGGACATTGGAGAGgagggcagaggaagtctgctaacatgcggtgacgtcgaggagaatcctggcccaAGTAAAGGAGAAGAACTTTTCACTGGAGTTGTCCCAATTCTTGTTGAATTAGATGGTGATGTTAATGGGCACAAATTTTCTGTCAGTGGAGAGGGTGAAGGTGATGCAACATACGGAAAACTTACCCTTAAATTTATTTGCACTACTGGAAAACTACCTGTTCCATGGgtaagtttaaacatatatatactaactaaccctgattatttaaattttcagCCAACACTTGTCACTACTTTCTgTTATGGTGTTCAATGCTTcTCgAGATACCCAGATCATATGAAACgGCATGACTTTTTCAAGAGTGCCA…	1354	homemade	Cas9	N2_unc-25::T2A::GFP::H2B
unc-25	C. briggsae	crRNA	IATcr036	GAAAATGAAAAATTATTCAA	20	IDT	Cas9	AF16_unc-25 near C'
unc-25	C. briggsae	ssODN	IATssODN023	CGAATATTTTGTTTTGGCGGGAAAATGAAAAATTACTACTTGCTGGAAGTGTACTTGGTAACGGCCTTGGTTCCCTCAGACACGGCGTGCTTGGCAAGCTCTCCTGGAAGGATCAGACGGACAGCGGTCTGAATTTCGCGGGATGAGATTGTGGAACGCTTGTTGTAGTGAGCAAGACGGGATGCTTCAGCAGCAATACGCTCGAAGACATCGTTGACAAAAGAGTTCATGATAGACATGGCTTTGGAGGAAACTCCAGTGTCTGGATGAACTTGCTTGAGGACACGGTAGATGTAGACGGAGTATGATTCCTTACGGGCATGACGTCTCTTCTTTCCGTCCTTTGGCTTCGTAACGGTCTTGGCGGCCTTCTTGGCTCCCTTGGCAGATGGCTTTGGT…	1354	homemade	Cas9	Cbr-unc-25::T2A::GFP::H2B
unc-25	C. briggsae	ssODN	IATssODN047	ATTCGAATATTTTGTTTTGGCGGGAAAATGAAAAACTACTTGCTGGAAGTGTACTTGGTAACGGCCTTGGTTCCCTCAGACACGGCGTGCTTGGCAAGCTCTCCTGGAAGGATCAGACGGACAGCGGTCTGAATTTCGCGGGATGAGATTGTGGAACGCTTGTTGTAGTGAGCAAGACGGGATGCTTCAGCAGCAATACGCTCGAAGACATCGTTGACAAAAGAGTTCATGATAGACATGGCTTTGGAGGAAACTCCAGTGTCTGGATGAACTTGCTTGAGGACACGGTAGATGTAGACGGAGTATGATTCCTTACGGGCATGACGTCTCTTCTTTCCGTCCTTTGGCTTCGTAACGGTCTTGGCGGCCTTCTTGGCTCCCTTGGCAGATGGCTTTGGT…	1475	homemade	Cas9	Cbr-unc-25::sl2::mScarlet3::h2b
unc-25	C. tropicalis	crRNA	IATcr037	TTCGAATACAATAAATTATTC	21	IDT	LbCas12	NIC203_unc-25 C'
unc-25	C. tropicalis	ssODN	IATssODN024	TTAAGGAAATCGTCGATATTGGAGAGTCTCTTGAAgagggcagaggaagtctgctaacatgcggtgacgtcgaggagaatcctggcccaAGTAAAGGAGAAGAACTTTTCACTGGAGTTGTCCCAATTCTTGTTGAATTAGATGGTGATGTTAATGGGCACAAATTTTCTGTCAGTGGAGAGGGTGAAGGTGATGCAACATACGGAAAACTTACCCTTAAATTTATTTGCACTACTGGAAAACTACCTGTTCCATGGgtaagtttaaacatatatatactaactaaccctgattatttaaattttcagCCAACACTTGTCACTACTTTCTgTTATGGTGTTCAATGCTTcTCgAGATACCCAGATCATATGAAACgGCATGACTTTTTCAAGAGTGCCA…	1372	homemade	LbCas12	Ctr-unc-25::T2A::GFP::H2B
cat-1	C. briggsae	crRNA	crKS09	GAAAGATTTCTAGAATGCGC	20	IDT	Cas9	AF16_cat-1 near C'
cat-1	C. briggsae	ssODN	IATssODN057	AtttttttCAAAGTAGAGACAATTGTGAAAGATTTCTACTTGCTGGAAGTGTACTTGGTAACGGCCTTGGTTCCCTCAGACACGGCGTGCTTGGCAAGCTCTCCTGGAAGGATCAGACGGACAGCGGTCTGAATTTCGCGGGATGAGATTGTGGAACGCTTGTTGTAGTGAGCAAGACGGGATGCTTCAGCAGCAATACGCTCGAAGACATCGTTGACAAAAGAGTTCATGATAGACATGGCTTTGGAGGAAACTCCAGTGTCTGGATGAACTTGCTTGAGGACACGGTAGATGTAGACGGAGTATGATTCCTTACGGGCATGACGTCTCTTCTTTCCGTCCTTTGGCTTCGTAACGGTCTTGGCGGCCTTCTTGGCTCCCTTGGCAGATGGCTTTGGT…	1478	homemade	Cas9	Cbr-cat-1::sl2::mScarlet3::h2b
cat-1	C. tropicalis	crRNA	crKS10	CATAATCTAGAATGCGCTGG	20	IDT	Cas9	NIC203_cat-1 near C'
cat-1	C. tropicalis	ssODN	IATssODN058	GAAAAAGTTAACATTTTAAAATAAAGTGACATAATCTACTTGCTGGAAGTGTACTTGGTAACGGCCTTGGTTCCCTCAGACACGGCGTGCTTGGCAAGCTCTCCTGGAAGGATCAGACGGACAGCGGTCTGAATTTCGCGGGATGAGATTGTGGAACGCTTGTTGTAGTGAGCAAGACGGGATGCTTCAGCAGCAATACGCTCGAAGACATCGTTGACAAAAGAGTTCATGATAGACATGGCTTTGGAGGAAACTCCAGTGTCTGGATGAACTTGCTTGAGGACACGGTAGATGTAGACGGAGTATGATTCCTTACGGGCATGACGTCTCTTCTTTCCGTCCTTTGGCTTCGTAACGGTCTTGGCGGCCTTCTTGGCTCCCTTGGCAGATGGCTTTGGT…	1485	homemade	Cas9	Ctr-cat-1::sl2::mScarlet3::h2b
lgc-37	C. briggsae	crRNA	IATcr053	aAGGATTGCTCAGCGTTAATA	21	IDT	LbCas12	AF16_lgc-37 near C'
lgc-37	C. briggsae	ssODN	IATssODN041	tgatttattgatttattgatttttgaAGGATTGCTGTCGCTCACTTGCTGGAAGTGTACTTGGTAACGGCCTTGGTTCCCTCAGACACGGCGTGCTTGGCAAGCTCTCCTGGAAGGATCAGACGGACAGCGGTCTGAATTTCGCGGGATGAGATTGTGGAACGCTTGTTGTAGTGAGCAAGACGGGATGCTTCAGCAGCAATACGCTCGAAGACATCGTTGACAAAAGAGTTCATGATAGACATGGCTTTGGAGGAAACTCCAGTGTCTGGATGAACTTGCTTGAGGACACGGTAGATGTAGACGGAGTATGATTCCTTACGGGCATGACGTCTCTTCTTTCCGTCCTTTGGCTTCGTAACGGTCTTGGCGGCCTTCTTGGCTCCCTTGGCAGATGGCT…	1285	homemade	LbCas12	Cbr-lgc-37::T2A::mScarlet3::H2B
lgc-37	C. tropicalis	crRNA	IATcr054	TGGGGGTCTTTATTAATGCTT	21	IDT	LbCas12	NIC203_lgc-37 near C'
lgc-37	C. tropicalis	ssODN	IATssODN042	TTGATACCCGATGAAATTGATAGTCTTCCTAATATCTCTGGGGGTCTTTATgagggcagaggaagtctgctaacatgcggtgacgtcgaggagaatcctggcccaATGGACTCCACCGAGGCCGTCATCAAGGAGTTCATGCGTTTCAAGGTCCACATGGAGGGATCCATGAACGGACACGAGTTCGAGATCGAGGGAGAGGGAGAGGGACGTCCATACGAGGGAACCCAAACCGCCAAGCTCCGTGTCACCAAGgtaagtttaaacatatatatactaactaaccctgattatttaaattttcagGGAGGACCACTCCCATTCTCCTGGGACATCCTCTCCCCACAATTCATGTACGGATCCCGTGCCTTCACCAAGCACCCAGCCGACATCCCAGAC…	1298	homemade	LbCas12	Ctr-lgc-37::T2A::mScarlet3::H2B
nlp-3	C. briggsae	crRNA	IATcr043	AGATTTTTAGAAATAGTTAT	20	IDT	Cas9	AF16_nlp-3 near C'
nlp-3	C. briggsae	ssODN	IATssODN031	AAGAGAGAACACTTGAGAAAGAAAGCATGAGATTTCTACTTGCTGGAAGTGTACTTGGTAACGGCCTTGGTTCCCTCAGACACGGCGTGCTTGGCAAGCTCTCCTGGAAGGATCAGACGGACAGCGGTCTGAATTTCGCGGGATGAGATTGTGGAACGCTTGTTGTAGTGAGCAAGACGGGATGCTTCAGCAGCAATACGCTCGAAGACATCGTTGACAAAAGAGTTCATGATAGACATGGCTTTGGAGGAAACTCCAGTGTCTGGATGAACTTGCTTGAGGACACGGTAGATGTAGACGGAGTATGATTCCTTACGGGCATGACGTCTCTTCTTTCCGTCCTTTGGCTTCGTAACGGTCTTGGCGGCCTTCTTGGCTCCCTTGGCAGATGGCTTTGGT…	1559	homemade	Cas9	Cbr-nlp-3::SL2::GFP::H2B
nlp-3	C. tropicalis	crRNA	IATcr044	GGTGGGCGGAAAATGTTAGTA	21	IDT	LbCas12	NIC203_nlp-3 near C'
nlp-3	C. tropicalis	ssODN	IATssODN032	AGTAAAAACACAGCAAGAACTTCAGAATACATGATATTGGGTGGGCGGAAAATGCTACTTGCTGGAAGTGTACTTGGTAACGGCCTTGGTTCCCTCAGACACGGCGTGCTTGGCAAGCTCTCCTGGAAGGATCAGACGGACAGCGGTCTGAATTTCGCGGGATGAGATTGTGGAACGCTTGTTGTAGTGAGCAAGACGGGATGCTTCAGCAGCAATACGCTCGAAGACATCGTTGACAAAAGAGTTCATGATAGACATGGCTTTGGAGGAAACTCCAGTGTCTGGATGAACTTGCTTGAGGACACGGTAGATGTAGACGGAGTATGATTCCTTACGGGCATGACGTCTCTTCTTTCCGTCCTTTGGCTTCGTAACGGTCTTGGCGGCCTTCTTGGCTCC…	1571	homemade	LbCas12	Ctr-nlp-3::SL2::GFP::H2B
nlp-18	C. elegans	crRNA	IATcr045	aaaaaataaGCAAAGAAATT	20	IDT	Cas9	N2_nlp-18 near C'
nlp-18	C. elegans	ssODN	IATssODN033	TTGCCAAGCGAGGACAATTCTCATCGTTCGCCTAAgctgtctcatcctactttcacctagttaactgcttgtcttaaaatctatgcttctctttagtatctaaaattttcctagaagcttacaagtatataaatggtctcttctcaataaaggttgtatatttattcatcttattgaatctgccatttcctcgtttttgcgagtttatataccttccaattttctttctattgtattttcaacttctaattttaattcagggaaactgcttcaacgcatcATGAGTAAAGGAGAAGAACTTTTCACTGGAGTTGTCCCAATTCTTGTTGAATTAGATGGTGATGTTAATGGGCACAAATTTTCTGTCAGTGGAGAGGGTGAAGGTGATGCAACATACGG…	1549	homemade	Cas9	Cel-nlp-18::SL2::GFP::H2B
nlp-18	C. briggsae	crRNA	IATcr046	CGACGAGAATTGGCCTCGCT	20	IDT	Cas9	AF16_nlp-18 near C'
nlp-18	C. briggsae	ssODN	IATssODN034	taaaaaaaTTGGGAGAAGAAGAAAATTATTCAATTCTACTTGCTGGAAGTGTACTTGGTAACGGCCTTGGTTCCCTCAGACACGGCGTGCTTGGCAAGCTCTCCTGGAAGGATCAGACGGACAGCGGTCTGAATTTCGCGGGATGAGATTGTGGAACGCTTGTTGTAGTGAGCAAGACGGGATGCTTCAGCAGCAATACGCTCGAAGACATCGTTGACAAAAGAGTTCATGATAGACATGGCTTTGGAGGAAACTCCAGTGTCTGGATGAACTTGCTTGAGGACACGGTAGATGTAGACGGAGTATGATTCCTTACGGGCATGACGTCTCTTCTTTCCGTCCTTTGGCTTCGTAACGGTCTTGGCGGCCTTCTTGGCTCCCTTGGCAGATGGCTTTGGT…	1574	homemade	Cas9	Cbr-nlp-18::SL2::GFP::H2B
nlp-18	C. tropicalis	crRNA	IATcr047	CGGTGTTAACTAAAAAAGAG	20	IDT	Cas9	NIC203_nlp-18 near C'
nlp-18	C. tropicalis	ssODN	IATssODN035	AGGACAATTCTCGTCGTTCGCCTAAGATTCCTCTCgctgtctcatcctactttcacctagttaactgcttgtcttaaaatctatgcttctctttagtatctaaaattttcctagaagcttacaagtatataaatggtctcttctcaataaaggttgtatatttattcatcttattgaatctgccatttcctcgtttttgcgagtttatataccttccaattttctttctattgtattttcaacttctaattttaattcagggaaactgcttcaacgcatcATGAGTAAAGGAGAAGAACTTTTCACTGGAGTTGTCCCAATTCTTGTTGAATTAGATGGTGATGTTAATGGGCACAAATTTTCTGTCAGTGGAGAGGGTGAAGGTGATGCAACATACGG…	1548	homemade	Cas9	Ctr-nlp-18::SL2::GFP::H2B
nlp-11	C. tropicalis	crRNA	IATcr042	GAACGTGCTGGACGTCGCTAG	21	IDT	LbCas12	NIC203_nlp-11 near C'
nlp-11	C. tropicalis	ssODN	IATssODN030	TGCGTTTTTTGGATGGAATGGATTAGCAGGGGGATCTACTTGCTGGAAGTGTACTTGGTAACGGCCTTGGTTCCCTCAGACACGGCGTGCTTGGCAAGCTCTCCTGGAAGGATCAGACGGACAGCGGTCTGAATTTCGCGGGATGAGATTGTGGAACGCTTGTTGTAGTGAGCAAGACGGGATGCTTCAGCAGCAATACGCTCGAAGACATCGTTGACAAAAGAGTTCATGATAGACATGGCTTTGGAGGAAACTCCAGTGTCTGGATGAACTTGCTTGAGGACACGGTAGATGTAGACGGAGTATGATTCCTTACGGGCATGACGTCTCTTCTTTCCGTCCTTTGGCTTCGTAACGGTCTTGGCGGCCTTCTTGGCTCCCTTGGCAGATGGCTTTGGT…	1573	homemade	LbCas12	Ctr-nlp-11::SL2::GFP::H2B

### Sheet: plasmids and ssODN primers
Plasmids
Plasmid ID	Description	Comment
pBX	pha-1 rescue
pIAT007	GFP with synthetic introns based on pPD95.75 backbone	For amplification of ::gfp ssODNs
pOH632	nlp-51::SL2::GFP::H2B (w synthetic introns)	For amplification of sl2::gfp::h2b ssODNs
pOH634	nlp-51::T2A::GFP::H2B (w synthetic introns)	For amplification of t2a::gfp::h2b ssODNs
pIAT030	SL2::mScarlet3::H2B (w synthetic introns)	sl2::mScarlet::h2b
pIAT031	T2A::mScarlet3::H2B (w synthetic introns)	sl2::mScarlet::h2b
pLG01	unc-129p::ins-1::tagRFP::SL2::GFP::H2B::tbb-2 3' UTR	Positive control. Expression of ins-1::TagRFP in motor neurons of the ventral nerve cord
pLG03	unc-129p::C04E6.13::tagRFP::SL2::GFP::H2B::tbb-2 3' UTR	Expression of NSSP gene fused to TagRFP in motor neurons of the ventral nerve cord
pLG04	unc-129p::C44B11.4::tagRFP::SL2::GFP::H2B::tbb-2 3' UTR	Expression of NSSP gene fused to TagRFP in motor neurons of the ventral nerve cord
pLG05	unc-129p::C39D10.2::tagRFP::SL2::GFP::H2B::tbb-2 3' UTR	Expression of NSSP gene fused to TagRFP in motor neurons of the ventral nerve cord
pLG06	unc-129p::Y76B12C::tagRFP::SL2::GFP::H2B::tbb-2 3' UTR	Expression of NSSP gene fused to TagRFP in motor neurons of the ventral nerve cord
pLG07	unc-129p::Y119C1B.6::tagRFP::SL2::GFP::H2B::tbb-2 3' UTR	Expression of NSSP gene fused to TagRFP in motor neurons of the ventral nerve cord
pLG08	unc-129p::tagRFP::SL2::GFP::H2B::tbb-2 3' UTR	Negative control. Expression of TagRFP in motor neurons of the ventral nerve cord. Not fused to another protein
Promoter sequences
Context	Sequence	length (bp)
Cel-unc-129p	GGAAACATGATATCGACGGACATATTTTTGATTGATTATCATAATTTTCGTGGGAATCTTCGGAACATGCTCTTTGCGGTTTATaagtggagatgcgccaacgggaaacttgttttaaaactattcctatggtgctaacatcaccacatgaaaacttttcaaaacttttttgggttttttatttttttattattattcgtatctaaacattgtaggcgttgtgatgttgccctaaatttctttaaaaagagcgaacattttcaaaaatttgctatttaaatcgaatgaaaatttccattcaaatatttgaaaaaaattatgaaaaaaTTCCTTTTGTTGCATCTTCATCTTCTATGAAAGTTACAATTTTAGTTGGATCAGAAATATGAGATATCAAAA…	2644bp
Cel-srlf-7p	GATTCGCGGAACTCTAGTAAATTGAATCAAACGTTTTGAATGTGTGAAGGACGTGTTGCCACTTTGCGGCAAGTACAATAGAGCACAAATTTCTGCGACTAAGTTGGATATGCTATATGCTCCTCGAGTACTTTTCAGATTTTTTGTTGACACATTCGGAATTCTTGTTCAGTTTCATTTTATTCTTCAAAAGTGTCGTGTTTACTTGTCCTCAAAAAACCAAGTAACCTAACATCCTTATCAATAGCTTTTCTTGTCGCCTTCCGGTGTGCCATATCATCTCTAATTCTCTTAACTCTCTTCTATTTATTTACTGTTTCACTTACTGTCTATCACCTAATGAAGTCGATGTTTGTGTCTTTGAAGAGAATTAGAGAAATAGAAAGATACTGAAAAAAT…	568bp
